# Genetic affinities between an ancient Greek colony and its metropolis: the case of Amvrakia in western Greece

**DOI:** 10.1101/2025.07.01.662689

**Authors:** Nikolaos Psonis, Eugenia Tabakaki, Despoina Vassou, Stefanos Papadantonakis, Angelos Souleles, Argyro Nafplioti, Georgios Kousis Tsampazis, Angeliki Papadopoulou, Kiriakos Xanthopoulos, Panagiotis Panailidis, Angeliki Georgiadou, Dimitra Papakosta, Sevasti Koursioti, Maria Evangelinou, Varvara Papadopoulou, Paraskevi Evaggeloglou, Elena Korka, Ioannis Christidis, Michael Ioannou, Theodora Kontogianni, Athanasios Arkoumanis, Alexandros Stamatakis, Nikos Poulakakis, Christina Papageorgopoulou, Pavlos Pavlidis

## Abstract

**Background:** During the Ancient Greek colonization, Corinth established a stable network of economic and political ties, by founding colonies connecting southern Greece with the mainland of Epirus and reaching as far as the east Adriatic coast. Amvrakia, one of the main Corinthian colonies founded during the 7th century BCE, was characterized by its strong dependence on its metropolis. Here, we aim to investigate the genetic relationships between the Corinthian metropolis and the Amvrakia colony, the contribution of the local population to the founding genetic pool, as well as the demography of Amvrakia in subsequent periods.

**Results:** During its foundation in the Archaic period, Amvrakia appears to have been shaped by genetic influences from at least two different sources. The first source migrated from the Corinth territory, represented by the Archaic Tenea population and is supported via an Identity By Descent (IBD) analysis. The second source shows a direct ancestry from Late Bronze Age (LBA) / Iron Age Greece, including a local LBA population represented by the Ammotopos site located in close proximity to Amvrakia, as shown by a plethora of independent population genomics analyses. During the subsequent Classical and Hellenistic periods, the population of Amvrakia appears to have slightly differentiated, yet evidence of genetic continuity over time is observed.

**Conclusions:** The migration of Corinthians to Amvrakia contributed to the initial genetic pool of the colony along with the local genetic pool, indicating that the Corinthian colonization included both genetic and cultural transmission between the metropolis and its colony.
