## Additional file 3. Supplementary Table S3 for "Genetic affinities between an ancient Greek colony and its metropolis: the case of Amvrakia in western Greece"

### Sheet: Damage
Individual ID	Library ID	Deamination damage at 1st position of 5' end	Comment
Amm_Epi_LBA_1	132_1_lys1_ex3_L1	0.132485
Amm_Epi_LBA_1	132_1_lys1_ex3_L2	0.163934
Amm_Epi_LBA_1	132_1_lys1_ex2_L1	0.186983
Amm_Epi_LBA_2	133_1_lys1_ex3_L1	0.091207
Amm_Epi_LBA_2	133_1_lys1_ex3_L2	0.0917431
Amm_Epi_LBA_2	133_1_lys1_ex2_L1	0.135064
Amv_Epi_Arch_1	127_1_lys1_ex2_L1	0.244817
Amv_Epi_Arch_2	256_1_B_lys2_ex1_L2	0.54092	no USER treatment
Amv_Epi_Arch_3	299_B_lys1_ex1_L1	0.423011	no USER treatment
Amv_Epi_Archaic_to_Roman	7_2_lys2_ex2_L1	0.0996169
Amv_Epi_Cl_1	126_1_lys1_ex2_L1	0.229607
Amv_Epi_Cl_2	128_2_lys2_ex2_L1	0.278628
Amv_Epi_Cl_3	131_1_lys1_ex2_L1	0.33226
Amv_Epi_Cl_4	136_1_lys1_ex2_L1	0.369748
Amv_Epi_Cl_5	139_lys1_ex2_L1	0.248943
Amv_Epi_Cl_6	140_lys1_ex2_L1	0.173469
Amv_Epi_Hel_1	14_3_lys1_ex2_L1	0.238548
Amv_Epi_Hel_2	16_2_lys3_ex2_L1	0.117475
Amv_Epi_Hel_3	8_1_lys1_ex2_L1	0.255107
Amv_Epi_Hel_4	9_1_lys1_ex2_L1	0.217499
Amv_Epi_Hel_5	13_1_lys3_ex2_L1	0.263808
Ten_Pel_Arch_1	160_lys1_ex2_L1	0.25027
Ten_Pel_Arch_2	165_lys2_ex1_L2	0.136285
Ten_Pel_Hel_1	162_lys1_ex1_L2	0.0773558
Ten_Pel_Hel_2	163_lys1_ex2_L1	0.122567
Ten_Pel_LHellenisticERoman	156_lys1_ex2_L1	0.278322
Ten_Pel_Rom_1	152_lys1_ex2_L1	0.160859
Ten_Pel_Rom_2	153_lys1_ex1_L2	0.10444
Ten_Pel_Rom_3	154_lys1_ex1_L2	0.195431
Ten_Pel_Rom_4	161_lys1_ex2_L1	0.283358

### Sheet: Contamination
Individual ID	Percentage of authentic mitochondrial reads ContamMix	ContamMix error rate	schmutzi (mtcont) average estimate	schmutzi (mtcont) lower - upper estimates	ANGSD contamination estimate (Method1 - new_llh version - ML)	Standard Error of ANGSD contamination estimate (Method1 - new_llh version - ML)
Amm_Epi_LBA_1	0.999402	0.0004	predC/nopredC: 0%	predC: 0-1%	female	female
Amm_Epi_LBA_2	0.999283	0.0004	predC/nopredC: 1%	predC: 0-2%	0.008207	0.000927838
Amv_Epi_Arch_1	0.998065	0.0005	predC/nopredC: 0%	predC: 0-1%	female	female
Amv_Epi_Arch_2	0.984921	0.0164	predC/nopredC: 2%	predC: 1-3%	female	female
Amv_Epi_Arch_3	0.973527	0.0127	predC/nopredC: 2%	predC: 1-3%	female	female
Amv_Epi_Archaic_to_Roman	0.99966	0.0008	predC/nopredC: 1%	predC: 0-2%	0.006447	0.0041392
Amv_Epi_Cl_1	0.999026	0.0006	predC/nopredC: 1%	predC: 0-2%	female	female
Amv_Epi_Cl_2	0.99938	0.0008	predC/nopredC: 1%	predC: 0-2%	0.016219	0.00646665
Amv_Epi_Cl_3	0.988639	0.0009	predC: low mtDNA coverage nopredC: 1%	predC: low mtDNA coverage nopredC: 0-3%	female	female
Amv_Epi_Cl_4	0.999598	0.0006	predC/nopredC: 1%	predC: 0-2%	0.003534	0.00149818
Amv_Epi_Cl_5	0.998911	0.0006	predC/nopredC: 1%	predC: 0-2%	female	female
Amv_Epi_Cl_6	0.999466	0.0006	predC/nopredC: 1%	predC: 0-2%	female	female
Amv_Epi_Hel_1	0.999612	0.0006	predC/nopredC: 1%	predC: 0-2%	female	female
Amv_Epi_Hel_2	0.997804	0.0007	predC/nopredC: 1%	predC: 0-2%	0	6.02994e-17
Amv_Epi_Hel_3	0.998041	0.0007	predC/nopredC: 1%	predC: 0-2%	female	female
Amv_Epi_Hel_4	0.998696	0.0005	predC/nopredC: 1%	predC: 0-2%	female	female
Amv_Epi_Hel_5	0.996079	0.0023	predC/nopredC: 1%	predC: 0-2%	female	female
Ten_Pel_Arch_1	0.994587	0.0007	predC: 3% nopredC: 4%	predC: 2-4% nopredC: 3-5%	0.005641	0.00162183
Ten_Pel_Arch_2	0.975683	0.0005	predC/nopredC: 4%	predC: 3-5% nopredC: 3-5%	female	female
Ten_Pel_Hel_1	0.999901	0.0004	predC: invalid result nopredC: 0%	predC: invalid result nopredC: 0-1%	female	female
Ten_Pel_Hel_2	0.998373	0.0006	predC: 1%	predC: 0-2%	0.003839	0.00219801
Ten_Pel_LHellenisticERoman	0.998172	0.0006	predC/nopredC: 1%	predC: 0-2%	female	female
Ten_Pel_Rom_1	0.997575	0.0005	predC: 1%	predC: 0-2%	female	female
Ten_Pel_Rom_2	0.998913	0.0004	predC: 1%	predC: 0-2%	0.005322	0.00082952
Ten_Pel_Rom_3	0.992848	0.0004	predC: 1%	predC: 0-2%	0.006317	0.00133696
Ten_Pel_Rom_4	0.994917	0.0002	predC: 1%	predC: 0-2%	female	female

### Sheet: Genetic Sex
Individual ID	Genetic Sex (Rx method / Ry method)	Rx value (Rx_method)	Rx 95% confidence interval (Rx_method)	Ry value (Ry_method)	Ry 95% confidence interval (Ry_method)
Amm_Epi_LBA_1	XX / XX	0.999272	0.898-1.103	0.0005	0.0004-0.0005
Amm_Epi_LBA_2	XY / Not Assigned	0.509803	0.455-0.564	0.0745	0.0742-0.0747
Amv_Epi_Arch_1	XX / XX	1.0226	0.894-1.151	0.0004	0.0004-0.0004
Amv_Epi_Arch_2	XX / XX	1.09175	0.934-1.249	0.0005	0.0005-0.0006
Amv_Epi_Arch_3	XX / XX	1.01739	0.898-1.137	0.0005	0.0004-0.0005
Amv_Epi_Archaic_to_Roman	XY / XY	0.527903	0.460-0.596	0.0762	0.0755-0.0769
Amv_Epi_Cl_1	XX / XX	1.02355	0.894-1.153	0.0004	0.0004-0.0005
Amv_Epi_Cl_2	XY / Not Assigned	0.536257	0.449-0.623	0.0733	0.0726-0.074
Amv_Epi_Cl_3	XX / XX	1.03793	0.885-1.191	0.0007	0.0006-0.0008
Amv_Epi_Cl_4	XY / Not Assigned	0.524603	0.450-0.599	0.0719	0.0715-0.0723
Amv_Epi_Cl_5	XX / XX	1.01955	0.894-1.145	0.0005	0.0004-0.0005
Amv_Epi_Cl_6	XX / XX	1.01356	0.893-1.134	0.0005	0.0004-0.0005
Amv_Epi_Hel_1	XX / XX	1.06698	0.904-1.230	0.0006	0.0006-0.0007
Amv_Epi_Hel_2	XY / consistent with XY but not XX	0.525064	0.462-0.588	0.0755	0.074-0.077
Amv_Epi_Hel_3	XX / XX	1.0251	0.892-1.158	0.0004	0.0004-0.0005
Amv_Epi_Hel_4	XX / XX	1.01998	0.897-1.143	0.0004	0.0004-0.0005
Amv_Epi_Hel_5	XX / XX	1.06652	0.855-1.277	0.0004	0.0003-0.0004
Ten_Pel_Arch_1	XY / XY	0.539605	0.461-0.618	0.0758	0.0754-0.0763
Ten_Pel_Arch_2	XX / XX	1.06422	0.924-1.204	0.0006	0.0006-0.0006
Ten_Pel_Hel_1	XX / XX	1.00474	0.908-1.101	0.0006	0.0006-0.0006
Ten_Pel_Hel_2	XY / XY	0.51979	0.4605-0.579	0.0759	0.0753-0.0764
Ten_Pel_LHellenisticERoman	XX / XX	1.02053	0.894-1.147	0.0004	0.0004-0.0004
Ten_Pel_Rom_1	XX / XX	0.997122	0.894-1.100	0.0005	0.0005-0.0005
Ten_Pel_Rom_2	XY / XY	0.50976	0.460-0.560	0.0786	0.0783-0.0789
Ten_Pel_Rom_3	XY / consistent with XY but not XX	0.507218	0.452-0.562	0.0753	0.0749-0.0756
Ten_Pel_Rom_4	XX / XX	1.04515	0.886-1.204	0.0005	0.0004-0.0005

### Sheet: Haplogroups
Individual ID	Haplogroup mtDNA (Haplogrep3 / HaploCart)	Haplogroup mtDNA quality (Haplogrep3) / posterior probability (HaploCart)	Major Haplogroup Y - Y-Chromosome Consortium nomenclature (Yleaf/Yhaplo) [The values in square brackets correspond to the number of observed derived genotypes]	Haplogroup Y Name of represenative SNP and/or Y-Chromosome Consortium nomenclature (Yleaf/Yhaplo) [The values in square brackets correspond either to the prediction score for Yleaf or to the number of observed derived genotypes]
Amm_Epi_LBA_1	J1c2 / J1c	0.91 / 1.00	Female	Female
Amm_Epi_LBA_2	T2b3 / T2b3	0.91 / 1.00	G [226] / G [210]	G-Z724*(xG-CTS1475,G-Z1903) [1.00] / G2a2b2a1a1c1a [1]
Amv_Epi_Arch_1	H15a1b / H15a1b	0.80 / 1.00	Female	Female
Amv_Epi_Arch_2	T1a4 / T1a4	0.91 / 1.00	Female	Female
Amv_Epi_Arch_3	U5a1g1 / U5a1g1	0.81 / 1.00	Female	Female
Amv_Epi_Archaic_to_Roman	W6 / W6	0.92 / 1.00	R1 [38] / R1 [10]	R-PF7562*(xR-Y36978,R-FGC31929,R-Y95829,R-Y83965,R-Y227216,R-Y187625,R-Y254754,R-Y43022,R-V3286,R-FGC42003,R-A11720,R-Y112728,R-Y187856) [1.00] / R1b1a2b [1]
Amv_Epi_Cl_1	N1a1a1b / N1a1a1	0.78 / 1.00	Female	Female
Amv_Epi_Cl_2	H / H104 (H)*	0.71 / 0.02 (0.98)*	J [44] / J [10]	J-L283*(xJ-YP91,J-YP157,J-YP113,J-Z597) [1.00] / J2 [1]
Amv_Epi_Cl_3	T2b6 / T2b3c	0.79 / 1.00	Female	Female
Amv_Epi_Cl_4	H / H104 (H)*	0.84 / 0.03 (0.97)*	T [60] / T [24]	T-S27463*(xT-Y174326) [1.00] / T1a2 [1]
Amv_Epi_Cl_5	K1a2 / K1a2	0.92 / 1.00	Female	Female
Amv_Epi_Cl_6	K1a2 / K1a2	0.92 / 1.00	Female	Female
Amv_Epi_Hel_1	H46 / H46	0.73 / 1.00	Female	Female
Amv_Epi_Hel_2	J2b1a / J2b1a (J2b1)*	0.98 / 0.33 (1.00)*	E [14] / E [10]	E-M78*(xE-V12,E-V65,E-Y161041,E-V22,E-BY6578,E-Y84931,E-Y126722,E-Y81468,E-A9036,E-BY112334,E-Y132383,E-BY5610,E-BY168279,E-BY5285,E-Y17356,E-ZS1176,E-Y173822,E-Y140828,E-Y227299,E-Y93102,E-Y133119,E-Y61211,E-BY178965,E-BY191636,E-BY5786,E-Z38518,E-Y93022,E-BY4600,E-CTS9320,E-FTA7686) [1.00] / E1b1b1 [4]
Amv_Epi_Hel_3	W+194 / W9	0.87 / 1.00	Female	Female
Amv_Epi_Hel_4	W+194 / W9	0.91 / 1.00	Female	Female
Amv_Epi_Hel_5	H5a3a / H5a3 (H5a)*	0.71 / 0.5 (1.00)*	Female	Female
Ten_Pel_Arch_1	T1a4 / T1a4	0.90 / 1.00	T [68] / T [32]	T-S27463*(xT-Y174326,T-Y21215) [1.00] / T1a2 [2]
Ten_Pel_Arch_2	T1a4 / T1a4	0.94 / 1.00	Female	Female
Ten_Pel_Hel_1	U3a3 / U3a3	0.96 / 1.00	Female	Female
Ten_Pel_Hel_2	T2n / T2n	0.90 / 1.00	E [125] / E [60]	E-CTS9320*(xE-Z17107,E-Y84585,E-Y41959,E-Y20805,E-Y160090,E-Y21947,E-FTA55988,E-BY4342,E-Y38934,E-BY20074,E-Y208589,E-FT79653,E-BY66796,E-BY34282,E-Z38664,E-BY4231) [1.00] / E1b1b1a1b1 [2]
Ten_Pel_LHellenisticERoman	U5a1c / U5a1c	0.82 / 1.00	Female	Female
Ten_Pel_Rom_1	N1a1a+152 / N1a1a2	0.84 / 1.00	Female	Female
Ten_Pel_Rom_2	N1a1a+152 / N1a1a2	0.91 / 1.00	R1 [148] / R1 [50]	R-Y13369*(xR-Y18781,R-Y44770,R-FT16073,R-L943,R-Y18687,R-Y70805,R-A12337,R-Y31283,R-Y159888,R-Y155609,R-FGC75224,R-Y11410,R-Y23999) [1.00] / R1b1a2a2a [1]
Ten_Pel_Rom_3	N1a1a+152 / N1a1a2	0.80 / 1.00	J [106] / J [47]	J-Z504*(xJ-Z8096,J-Y37487,J-SK1344,J-Z6254,J-Y235295,J-FTA58997) [1.00] / J2a1b1 [2]
Ten_Pel_Rom_4	U1a1c1 / U1a1c1 (U1a1c)	0.96 / 0.5 (1.00)*	Female	Female
	* In brackets we report the second best assignment that has posterior probability > 0.97
