## Additional file 6. Supplementary Table S6 for "Genetic affinities between an ancient Greek colony and its metropolis: the case of Amvrakia in western Greece"

### Sheet: overview_heatmap_scores
Microbial taxon	126_1_lys1_ex2_L1_fq_collapsed	127_1_lys1_ex2_L1_fq_collapsed	128_2_lys2_ex2_L1_fq_collapsed	131_1_lys1_ex2_L1_fq_collapsed	132_1_L2_UDG_fq_collapsed	132_1_L3_UDG_fq_collapsed	132_1_lys1_ex2_L1_fq_collapsed	133_1_L2_UDG_fq_collapsed	133_1_L3_UDG_fq_collapsed	133_1_lys1_ex2_L1_fq_collapsed	136_1_lys1_ex2_L1_fq_collapsed	139_lys1_ex2_L1_fq_collapsed	14_3_lys1_ex2_L1_fq_collapsed	140_lys1_ex2_L1_fq_collapsed	152_lys1_ex2_L1_fq_collapsed	153_lys1_ex1_L1_fq_collapsed	154_lys1_ex1_L1_fq_collapsed	156_lys1_ex2_L1_fq_collapsed	16_2_lys3_ex2_L1_fq_collapsed	160_lys1_ex2_L1_fq_collapsed	161_lys1_ex2_L1_fq_collapsed	162_lys1_ex1_L1_fq_collapsed	163_lys1_ex2_L1_fq_collapsed	165_lys2_ex1_L1_fq_collapsed_splitfile1	165_lys2_ex1_L1_fq_collapsed_splitfile2	165_lys2_ex1_L1_fq_collapsed_splitfile3	165_lys2_ex1_L1_fq_collapsed_splitfile4	256_1_B_lys2_L1_fq_collapsed	299_B_L1_fq_collapsed	5_1_lys3_ex2_L1_fq_collapsed	7_2_lys2_ex2_L1_fq_collapsed	8_1_lys1_ex2_L1_fq_collapsed	9_1_lys1_ex2_L1_fq_collapsed
Achromobacter denitrificans	5	6	6	6	6	7	6	3	5	6	7	7	0	5	5	3	7	7	5	6	4	6	0	7	7	5	6	7	7	5	7	7	5
Achromobacter insolitus	7	6	6	6	0	0	7	0	0	6	7	7	0	0	6	0	6	7	0	7	0	5	0	6	7	7	7	0	7	0	7	7	0
Achromobacter spanius	6	6	6	6	5	0	6	3	6	5	7	7	0	3	5	3	7	7	6	7	5	7	0	5	7	7	7	5	5	4	7	7	5
Achromobacter xylosoxidans	5	5	6	6	7	6	0	5	5	5	6	7	3	6	6	5	7	7	5	5	6	6	5	6	7	7	6	7	7	5	7	7	7
Acidipropionibacterium acidipropionici	5	5	4	5	0	0	0	0	0	5	4	0	0	0	0	0	0	0	0	7	0	0	0	7	7	5	6	0	0	0	0	5	0
Acidipropionibacterium jensenii	3	5	5	3	0	0	0	0	0	4	3	0	0	0	0	0	5	5	0	7	0	9	0	6	7	7	6	0	0	0	5	5	0
Acidithiobacillus caldus	0	0	0	2	0	0	0	0	0	0	0	0	0	0	0	0	0	0	0	0	0	0	0	0	0	0	0	0	0	0	0	0	0
Acidothermus cellulolyticus	0	0	0	0	0	0	0	0	0	6	0	0	0	0	0	0	0	0	0	0	0	0	0	0	0	0	0	0	0	0	0	0	0
Acidovorax citrulli	6	7	0	4	0	0	0	0	0	0	0	0	0	0	0	0	7	0	0	0	0	0	0	7	7	7	7	0	0	0	0	0	0
Acinetobacter calcoaceticus	0	0	0	0	0	0	0	0	0	0	0	0	0	0	0	0	0	0	0	0	0	9	0	0	0	0	0	0	0	0	0	0	0
Acinetobacter johnsonii	0	6	0	0	0	0	0	0	0	0	0	0	0	0	0	0	0	0	0	0	0	0	0	0	0	0	0	0	0	0	0	0	0
Actinomadura amylolytica	0	0	0	0	0	0	0	4	4	5	0	0	0	0	0	0	0	0	0	0	0	0	0	0	0	0	0	0	0	0	0	0	0
Actinomyces oris	0	0	0	0	0	0	0	0	0	0	0	0	0	0	0	0	0	0	0	0	0	0	0	0	7	7	0	0	0	0	0	0	0
Actinoplanes friuliensis	0	5	0	0	0	0	0	0	0	0	0	0	0	0	0	0	0	0	0	0	0	0	0	0	0	0	0	0	0	0	0	0	0
Actinoplanes teichomyceticus	0	2	3	0	0	0	0	0	0	2	0	0	0	0	0	0	0	0	0	4	0	0	0	0	0	0	0	0	0	0	0	0	0
Actinosynnema pretiosum	0	4	0	0	0	0	0	0	0	4	0	0	0	0	0	0	6	0	0	0	0	0	0	6	6	5	5	0	0	0	0	6	0
Advenella kashmirensis	0	0	0	0	0	0	0	0	0	0	0	0	0	0	0	0	0	0	0	0	0	8	0	0	0	0	0	0	0	0	0	0	0
Aeromicrobium erythreum	0	4	0	0	0	0	0	0	0	0	0	0	0	0	0	0	0	0	0	0	0	0	0	0	0	0	0	0	0	0	0	0	0
Aeromonas hydrophila	5	6	4	4	0	0	0	0	0	0	4	5	0	0	0	0	5	5	0	4	0	0	0	3	3	4	3	0	4	0	0	5	0
Aeromonas veronii	4	4	4	3	0	0	0	0	0	0	0	0	0	0	0	0	0	0	0	0	0	0	0	4	4	4	4	0	0	0	0	0	0
Aggregatibacter actinomycetemcomitans	0	0	0	0	0	0	0	0	0	0	0	0	0	0	0	0	0	0	0	0	0	10	0	0	0	0	0	0	0	0	0	0	0
Aggregatibacter aphrophilus	0	0	0	0	0	0	0	0	0	0	0	0	0	0	0	0	0	0	0	7	0	10	0	0	0	0	0	0	0	0	0	0	0
Agrobacterium fabrum	0	0	0	0	0	0	0	0	0	0	0	0	0	0	0	0	5	7	0	0	0	4	0	6	5	5	5	0	0	0	0	0	0
Agrobacterium tumefaciens	5	5	5	4	4	5	7	4	3	5	5	5	1	3	5	4	7	6	5	4	5	5	5	6	6	6	7	5	5	2	4	6	5
Alcaligenes faecalis	5	4	4	4	0	0	0	0	0	0	0	5	0	0	5	0	0	9	0	0	0	5	10	0	0	0	0	0	0	0	0	5	5
Alcanivorax sp. N3-2A	6	6	5	5	0	0	0	0	0	0	7	7	0	0	7	0	0	0	0	6	0	7	0	0	0	0	0	0	0	0	5	0	0
Alicycliphilus denitrificans	7	6	7	7	4	4	0	3	5	5	7	7	5	5	6	5	7	7	6	7	7	6	0	7	7	6	7	7	7	6	5	7	7
Alistipes communis	0	0	0	5	0	0	0	0	0	0	0	0	0	0	0	0	0	0	0	0	0	0	0	0	0	0	0	0	0	0	0	0	0
Allochromatium vinosum	0	0	0	3	0	0	0	0	0	0	0	0	0	0	3	0	0	0	0	0	0	2	0	0	0	0	0	0	0	0	0	0	0
Aminobacter sp. MSH1	6	5	5	7	5	5	0	3	3	5	6	7	2	4	7	6	7	6	7	6	7	5	7	6	7	6	6	6	7	5	3	7	4
Amycolatopsis keratiniphila	5	4	4	4	5	5	0	2	4	4	7	7	2	0	6	4	5	6	6	7	7	4	4	6	6	6	5	0	6	5	4	5	5
Amycolatopsis mediterranei	4	5	3	4	2	2	4	3	2	2	2	2	3	2	3	3	4	3	2	3	4	3	2	2	2	2	2	2	4	4	2	4	2
Amycolatopsis methanolica	0	2	0	0	0	0	0	0	0	2	0	0	0	0	0	0	3	0	0	0	0	0	0	0	0	0	0	0	0	0	0	0	0
Amycolatopsis orientalis	0	4	0	0	0	0	0	0	0	4	0	0	0	0	0	0	0	0	0	0	0	0	0	0	0	0	0	0	0	0	0	0	0
Anaeromyxobacter dehalogenans	3	4	1	4	0	0	0	1	2	2	4	4	0	2	2	0	2	3	4	3	3	2	0	3	3	2	4	1	5	1	2	3	0
Arthrobacter crystallopoietes	0	4	0	0	0	0	0	0	0	0	0	0	0	0	0	0	0	0	0	0	0	0	0	0	0	0	0	0	0	0	0	0	0
Arthrobacter sp. FB24	0	0	0	0	0	0	0	0	0	4	0	0	0	0	0	0	0	0	0	0	0	0	0	0	0	0	0	0	0	0	0	0	0
Asticcacaulis excentricus	0	5	0	0	0	0	0	0	0	0	0	0	0	0	0	0	0	0	0	0	0	0	0	0	0	0	0	0	0	0	0	0	0
Aureococcus anophagefferens	2	4	3	3	0	0	0	0	0	0	0	0	0	3	0	0	0	0	0	0	2	0	0	0	0	0	0	0	0	0	0	0	0
Azoarcus communis	6	7	5	6	4	0	0	3	6	5	7	7	0	5	5	0	7	7	5	6	6	5	0	6	7	7	7	5	7	4	3	7	0
Azoarcus sp. CIB	0	0	0	0	0	0	0	0	0	0	0	0	0	0	4	0	0	0	0	0	0	0	0	0	0	0	0	0	0	0	0	0	0
Azoarcus sp. KH32C	0	0	0	7	0	0	0	0	0	0	0	0	0	0	0	0	0	0	0	0	0	0	0	0	0	0	0	0	0	0	0	0	0
Azospirillum brasilense	7	7	7	6	5	7	7	5	5	4	5	7	4	3	7	4	6	7	6	6	4	4	2	7	7	7	7	4	6	3	4	7	6
Azospirillum sp. CFH 70021	0	0	6	0	0	0	0	0	0	0	0	0	0	0	0	0	0	0	0	0	0	0	0	0	0	0	0	0	0	0	0	0	0
Azospirillum sp. TSA2s	5	7	0	5	0	0	0	0	0	0	6	7	0	4	0	0	0	0	7	0	7	0	0	0	0	0	0	0	0	5	0	0	0
Azotobacter chroococcum	7	6	6	5	0	0	6	0	0	6	5	7	0	5	5	0	6	6	0	5	0	5	0	7	7	7	7	0	7	0	5	7	0
Azotobacter vinelandii	5	4	1	3	0	0	3	0	0	0	0	0	0	0	0	0	0	0	0	0	0	0	0	4	2	2	1	0	0	0	0	0	0
Bacillus licheniformis	0	0	6	0	0	0	0	0	0	0	0	0	0	0	0	0	0	0	0	0	0	0	0	0	0	0	0	0	0	0	0	0	0
Bacillus paralicheniformis	0	0	5	0	0	0	0	0	0	0	0	0	0	0	0	0	0	0	0	0	0	0	0	0	0	0	0	0	0	0	0	0	0
bacterium	6	5	4	2	6	7	0	6	7	4	6	8	4	6	6	5	8	7	8	9	5	5	6	5	6	7	6	7	7	5	5	7	9
Blastochloris viridis	6	6	7	4	7	7	7	4	3	6	5	7	3	5	5	2	6	7	7	6	7	6	6	6	6	7	6	6	7	2	4	7	4
Bordetella bronchialis	6	5	6	6	6	7	6	5	6	5	7	7	0	6	5	3	7	7	6	7	7	7	0	7	6	6	7	5	7	0	7	7	7
Bordetella bronchiseptica	6	6	0	0	0	0	0	0	0	0	0	0	0	0	7	0	0	0	0	0	0	0	0	7	7	7	6	0	0	0	0	0	0
Bordetella genomosp. 9	5	5	6	7	5	0	0	6	5	5	6	7	0	4	5	3	7	7	6	5	7	6	0	7	7	6	7	5	7	0	7	7	5
Bordetella hinzii	6	6	7	5	0	0	0	0	0	5	7	5	0	0	5	0	7	5	7	6	0	7	0	6	7	7	7	0	5	0	7	7	0
Bordetella trematum	7	6	3	6	0	0	0	0	0	6	5	5	0	0	7	0	4	7	7	5	0	5	0	3	5	5	4	0	5	0	5	7	0
Bradyrhizobium diazoefficiens	6	5	3	4	5	0	0	0	0	4	6	5	2	0	5	0	6	6	7	4	5	3	0	4	4	4	4	4	4	5	2	5	4
Bradyrhizobium erythrophlei	7	5	6	5	0	0	0	0	0	4	0	6	0	0	0	0	7	7	7	5	0	0	0	6	6	6	6	0	0	0	0	0	0
Bradyrhizobium japonicum	5	4	5	5	5	5	7	3	3	2	6	7	2	3	5	3	6	6	7	7	5	5	3	7	6	6	6	4	5	4	5	5	5
Bradyrhizobium symbiodeficiens	5	5	6	5	7	7	0	5	5	6	6	7	4	4	5	4	6	6	7	6	7	5	5	6	6	6	6	6	6	4	3	7	6
Brevibacterium aurantiacum	0	3	0	0	0	0	0	0	0	0	0	0	0	0	5	0	0	0	0	0	0	5	0	4	5	4	4	0	5	0	5	0	0
Brevibacterium linens	0	0	0	0	0	0	0	0	0	0	0	0	0	0	0	0	0	0	0	0	0	0	0	5	4	5	5	0	0	0	0	0	0
Brevundimonas naejangsanensis	4	6	4	6	0	0	7	0	0	3	5	5	0	0	6	0	7	6	0	6	0	3	0	7	7	6	7	0	0	0	3	4	0
Burkholderia cenocepacia	5	6	5	4	4	3	7	3	3	5	6	7	2	4	6	3	7	7	7	5	7	5	4	6	7	7	6	5	5	2	2	3	5
Burkholderia cepacia	5	7	6	6	0	0	7	4	3	6	7	7	0	3	6	0	7	7	5	6	7	3	3	6	7	6	7	0	5	3	3	7	0
Burkholderia contaminans	5	6	5	6	0	0	0	0	0	0	4	0	0	0	0	0	0	0	0	4	0	0	0	6	6	7	6	0	0	0	0	0	0
Burkholderia gladioli	4	4	5	3	4	5	0	3	3	3	5	5	2	3	4	3	4	5	4	6	4	3	3	7	5	5	6	5	5	2	3	5	5
Burkholderia glumae	6	6	5	4	5	4	7	4	4	5	6	5	3	2	5	4	4	5	3	7	5	5	5	6	6	7	6	4	7	6	4	7	4
Burkholderia lata	0	7	0	5	0	0	0	0	0	7	5	5	0	0	0	0	0	0	5	0	0	0	0	0	0	0	0	0	0	4	0	0	0
Burkholderia multivorans	4	6	5	4	4	6	0	5	5	5	6	5	2	3	4	5	4	5	5	5	4	4	4	6	6	7	7	5	5	5	2	7	4
Burkholderia oklahomensis	6	7	6	7	0	0	6	0	0	0	0	0	0	0	0	0	0	0	0	0	0	0	0	7	6	7	7	0	0	0	0	0	0
Burkholderia plantarii	5	7	5	5	4	4	0	3	3	5	5	5	2	3	6	4	5	7	5	5	5	3	4	6	6	6	6	5	5	3	2	7	5
Burkholderia pseudomallei	7	7	6	5	0	0	0	0	0	4	5	7	0	5	0	0	4	3	5	6	0	2	0	5	4	5	7	0	5	0	3	7	0
Burkholderia stabilis	4	4	3	3	0	0	4	0	0	5	4	0	0	0	0	0	5	5	0	3	0	3	0	6	7	6	7	0	0	0	0	5	0
Burkholderia thailandensis	4	3	7	5	0	0	0	0	0	3	4	5	0	0	4	0	4	5	4	4	0	4	0	5	6	7	5	0	5	0	2	5	0
Burkholderia ubonensis	7	6	5	5	0	0	7	4	4	3	3	5	0	6	5	0	5	4	4	3	5	2	6	6	6	6	6	0	5	2	2	5	0
Burkholderia vietnamiensis	0	6	0	5	0	0	0	0	0	0	0	0	0	0	0	0	0	0	0	5	0	0	0	7	7	7	6	0	0	0	0	0	0
Campylobacter rectus	0	0	0	0	0	0	0	0	0	0	0	0	0	0	0	0	0	0	0	0	0	10	0	0	0	0	0	0	0	0	0	0	0
Campylobacter showae	0	0	0	0	0	0	0	0	0	0	0	0	0	0	0	0	0	0	0	8	0	8	6	0	0	0	0	0	0	0	0	0	0
Candidatus Accumulibacter phosphatis	0	0	0	3	0	0	0	0	0	0	0	0	0	0	5	0	0	0	4	0	0	4	0	0	0	0	0	0	0	0	0	0	0
Candidatus Desulforudis audaxviator	3	5	0	3	0	0	0	0	0	0	0	0	0	0	0	0	0	0	0	0	0	0	0	0	0	0	0	0	0	0	0	0	0
Candidatus Filomicrobium marinum	3	3	3	4	0	0	0	0	0	0	5	0	0	0	0	0	4	4	0	0	0	0	0	4	5	5	6	0	0	0	0	0	0
Candidatus Koribacter versatilis	0	0	0	2	0	0	0	0	0	0	4	4	0	0	0	0	0	0	0	0	0	0	0	0	0	0	0	0	0	0	0	0	0
Candidatus Methylomirabilis oxyfera	3	3	0	5	0	0	0	0	0	0	3	5	0	3	0	0	0	0	3	0	0	0	0	0	0	0	0	0	0	0	0	0	0
Candidatus Nitrososphaera gargensis	6	5	5	6	0	0	6	5	6	6	8	6	0	5	0	0	8	0	0	6	7	0	6	5	5	6	4	0	6	6	7	6	0
Candidatus Nitrosotenuis aquarius	0	0	0	7	0	0	0	0	0	0	0	0	0	5	0	0	0	0	0	0	0	0	0	0	0	0	0	0	0	0	0	0	0
Candidatus Solibacter usitatus	0	0	0	2	0	0	0	0	0	0	2	0	0	0	0	0	0	0	0	0	0	0	0	0	0	0	0	0	0	0	0	0	0
Capnocytophaga sputigena	0	0	0	0	0	0	0	0	0	0	0	0	0	0	0	0	0	0	0	9	0	9	0	0	0	0	0	0	0	0	0	0	0
Caulobacter segnis	5	6	6	6	0	0	0	0	0	3	5	5	0	0	0	0	7	7	0	6	6	3	0	5	6	7	7	0	5	0	3	4	0
Caulobacter vibrioides	5	6	7	6	5	0	7	3	6	5	6	7	3	3	5	4	7	7	6	7	7	5	4	7	7	7	7	5	5	4	3	7	6
Celeribacter indicus	0	0	0	0	0	0	0	0	0	0	0	0	0	0	0	0	0	0	0	0	0	0	0	6	7	7	7	0	0	0	0	0	0
Cellulomonas fimi	5	6	5	5	6	0	0	5	4	5	6	7	0	0	0	0	7	7	6	6	7	6	0	6	7	6	5	0	6	5	6	7	7
Cellulosimicrobium cellulans	0	0	0	0	0	0	0	0	0	4	0	0	0	0	0	0	0	0	0	0	0	0	0	0	0	0	0	0	0	0	0	0	0
Chitinophaga pinensis	0	0	0	0	0	0	0	0	0	0	0	0	0	0	0	0	4	0	0	0	0	0	0	5	5	5	5	0	0	0	0	0	0
Chlamydomonas reinhardtii	0	3	0	2	0	0	0	0	0	0	0	0	0	0	0	0	0	0	0	0	0	0	0	0	0	0	0	0	0	0	0	0	0
Chloracidobacterium thermophilum	0	0	0	0	0	0	0	0	0	2	0	0	0	0	0	0	0	0	0	0	0	0	0	0	0	0	0	0	0	0	0	0	0
Chromobacterium vaccinii	5	4	3	7	0	0	0	0	0	4	6	7	0	0	4	0	5	0	5	6	0	0	0	5	4	6	7	0	0	0	0	4	0
Chromobacterium violaceum	5	5	5	6	0	0	0	0	0	5	5	7	0	0	5	0	7	6	6	7	0	0	0	7	7	6	7	0	7	0	0	7	0
Citrobacter braakii	0	0	0	0	0	0	0	0	0	0	0	0	0	0	0	0	0	0	0	0	0	0	0	0	0	0	0	0	0	0	9	0	0
Citrobacter freundii	0	0	0	0	0	0	0	0	0	0	0	0	0	0	0	0	0	0	0	0	0	3	0	0	0	0	0	0	0	0	9	0	0
Clavibacter michiganensis	2	2	1	3	1	3	0	3	2	3	3	1	2	2	6	0	2	1	3	3	3	3	0	4	4	5	5	4	2	1	2	4	3
Clostridioides difficile	0	0	0	0	0	0	0	0	0	0	0	5	0	0	0	0	0	0	0	5	0	4	0	0	0	0	0	0	0	0	0	0	0
Clostridium botulinum	6	9	0	0	0	0	0	0	0	0	10	8	0	5	6	0	0	7	0	0	0	0	0	0	0	0	0	0	10	0	9	6	7
Clostridium butyricum	0	0	0	0	0	0	0	0	0	0	0	5	0	0	4	0	0	0	0	0	0	0	0	0	0	0	0	0	8	0	0	0	0
Clostridium septicum	0	0	0	0	0	0	0	0	0	0	0	0	0	0	8	0	0	0	0	0	0	0	0	0	0	0	0	0	0	0	0	0	0
Clostridium tetani	0	0	0	9	0	0	0	0	0	0	0	5	0	0	0	0	0	0	0	0	0	0	0	0	0	0	0	0	0	0	0	0	0
Collimonas arenae	4	3	4	3	0	0	0	0	0	3	4	0	0	0	3	0	4	4	0	6	0	0	0	7	7	7	6	0	0	0	0	4	0
Collimonas fungivorans	4	5	4	3	0	0	5	0	0	4	4	5	0	3	3	0	5	5	4	3	5	5	0	5	5	5	5	0	0	0	0	0	0
Collimonas pratensis	4	4	3	4	0	0	0	0	0	3	5	0	0	0	4	0	5	4	0	4	0	0	0	4	7	4	7	0	0	0	0	5	0
Collinsella aerofaciens	0	0	0	3	0	0	0	0	0	0	0	0	0	0	0	0	0	0	0	5	0	0	0	0	0	0	0	0	0	0	0	0	0
Conexibacter woesei	5	5	0	0	0	0	5	5	5	4	6	0	0	0	0	0	0	0	0	0	0	0	0	0	7	6	6	0	0	4	0	0	0
Corallococcus coralloides	6	7	6	7	7	4	0	3	4	3	7	5	2	4	6	3	5	5	5	6	7	4	3	7	7	7	7	5	5	2	2	7	5
Corallococcus macrosporus	4	1	2	2	3	2	2	0	0	3	2	1	0	1	1	0	2	2	3	1	2	1	0	2	2	2	2	2	2	2	1	2	2
Corynebacterium matruchotii	0	0	0	0	0	0	0	0	0	0	0	0	0	0	0	0	0	0	0	7	0	8	0	4	6	5	7	0	0	0	0	0	0
Corynebacterium xerosis	5	7	5	5	0	0	0	0	0	4	7	0	0	0	0	0	7	7	0	7	0	0	0	5	6	6	6	0	0	0	5	7	0
Cupriavidus metallidurans	3	4	6	6	3	0	0	3	3	3	5	5	2	3	5	4	4	5	5	7	4	6	3	7	6	6	7	5	5	5	3	7	5
Cupriavidus nantongensis	0	4	0	0	0	0	0	0	0	0	0	0	0	0	0	0	0	0	0	0	0	0	0	0	0	0	0	0	0	0	0	0	0
Cupriavidus necator	6	6	6	6	6	0	7	5	5	6	6	7	0	5	5	5	7	6	6	6	7	5	4	7	7	7	7	5	7	6	5	7	0
Cupriavidus oxalaticus	6	6	7	4	0	0	7	3	3	5	7	5	0	4	5	3	7	6	7	6	7	2	0	7	6	7	7	0	5	0	3	5	0
Cupriavidus pauculus	0	0	0	0	0	0	0	0	0	3	0	0	0	0	0	0	0	0	7	0	0	0	0	0	0	0	0	0	0	0	0	0	0
Cupriavidus taiwanensis	6	7	5	5	4	4	0	3	4	5	7	7	3	5	5	3	7	7	6	6	7	4	3	6	7	7	6	5	7	5	3	7	4
Cutibacterium acnes	3	3	6	3	5	0	0	3	4	3	7	3	5	0	4	0	6	6	4	5	3	6	4	4	3	3	5	0	3	4	5	3	0
Cutibacterium avidum	0	5	0	0	0	0	0	0	0	0	0	0	0	0	0	0	0	0	0	7	0	0	0	7	6	7	7	0	0	0	0	0	0
Cystobacter fuscus	0	0	0	0	0	0	0	0	0	0	7	0	0	0	0	0	0	0	0	0	0	0	0	0	0	0	0	0	0	0	0	0	0
Deinococcus actinosclerus	3	3	0	3	0	0	0	0	0	0	4	0	0	0	0	0	0	0	0	0	0	0	0	0	0	0	0	0	0	0	0	0	0
Deinococcus wulumuqiensis	4	4	0	4	0	0	0	0	0	0	4	0	0	0	0	0	0	0	0	0	0	0	0	5	4	4	4	0	0	0	0	4	0
Delftia acidovorans	0	7	5	0	0	0	0	0	0	0	0	0	0	0	0	0	0	0	0	0	0	0	0	0	7	0	0	0	0	0	0	0	0
Delftia tsuruhatensis	0	5	0	0	0	0	0	0	0	0	0	0	0	0	0	0	0	0	0	0	0	0	0	7	7	7	7	0	0	0	0	0	0
Desulfarculus baarsii	0	0	0	0	0	0	0	0	0	0	3	0	0	0	0	0	0	0	0	0	0	0	0	0	0	0	0	0	0	0	0	0	0
Desulfococcus multivorans	0	4	0	4	0	0	0	0	0	0	0	0	0	0	0	0	0	0	0	0	0	0	0	0	0	0	0	0	0	0	0	0	0
Desulfosarcina ovata	1	3	0	1	0	0	0	0	0	0	2	0	0	0	0	0	0	0	0	0	0	0	0	3	0	0	0	0	0	0	0	0	0
Desulfovibrio vulgaris	1	2	2	2	0	0	0	0	0	2	1	2	0	3	2	0	2	1	2	2	3	2	0	2	2	3	3	2	3	2	2	2	0
Eggerthella lenta	3	3	0	4	0	0	4	0	0	0	0	0	0	0	0	0	0	0	0	0	0	0	0	5	0	0	0	0	0	0	0	0	0
Eikenella corrodens	0	0	0	0	0	0	0	0	0	0	0	0	0	0	0	0	0	0	0	9	0	8	0	0	0	0	0	0	0	0	0	0	0
Ensifer adhaerens	4	6	6	5	7	7	7	5	5	5	6	7	2	3	7	4	7	6	6	6	7	4	6	6	6	6	6	5	7	3	5	7	6
Erythrobacter flavus	4	4	4	4	0	0	5	0	0	0	4	0	0	0	0	0	5	0	0	0	0	3	0	5	5	5	4	0	0	0	0	0	0
Escherichia coli	0	0	3	0	0	0	0	0	0	0	0	0	0	0	0	0	0	0	0	0	0	0	0	0	0	0	0	0	0	0	6	0	0
Faecalibacterium prausnitzii	4	4	4	3	0	0	0	0	0	0	4	0	0	0	0	0	0	0	0	0	0	0	0	5	5	4	5	0	0	0	0	5	0
Flavonifractor plautii	4	3	3	4	0	0	0	0	0	0	0	0	0	0	0	0	0	0	0	0	0	0	0	0	0	0	0	0	0	0	0	0	0
Frankia alni	0	0	0	0	0	0	0	0	0	0	0	0	0	0	0	0	0	0	0	0	0	0	0	8	8	7	8	0	0	0	0	0	0
Fusobacterium necrophorum	0	0	0	0	0	0	0	0	0	0	0	0	0	0	0	0	0	0	0	5	0	5	5	0	0	0	0	0	0	0	0	0	0
Fusobacterium nucleatum	0	0	0	0	0	0	0	0	0	0	0	0	0	0	0	0	0	0	0	7	0	8	5	7	7	7	7	0	0	0	0	0	0
Fusobacterium pseudoperiodonticum	0	0	0	0	0	0	0	0	0	0	0	0	0	0	0	0	0	0	0	0	0	7	0	0	0	0	0	0	0	0	0	0	0
Gemella morbillorum	0	0	0	0	0	0	0	0	0	0	0	0	0	0	0	0	0	0	0	8	0	0	0	0	0	0	0	0	0	0	0	0	0
Gemmata obscuriglobus	5	4	4	4	5	5	5	3	4	4	5	5	4	4	4	3	5	5	3	3	4	3	3	7	7	7	7	5	5	4	3	5	5
Gemmatirosa kalamazoonesis	6	7	0	7	0	0	0	0	0	0	0	0	0	0	6	0	0	0	0	7	0	5	0	0	0	0	0	0	0	0	0	7	0
Geobacter sulfurreducens	4	4	4	5	0	0	0	0	0	0	4	4	0	4	0	0	0	0	0	0	0	4	0	5	4	4	4	0	5	0	0	4	0
Gluconobacter oxydans	0	3	0	4	0	0	0	0	0	0	0	0	0	0	0	0	0	0	0	0	0	0	0	0	0	0	4	0	0	0	0	0	0
Gordonia bronchialis	5	4	5	5	0	0	5	0	0	4	6	0	0	0	0	0	6	4	0	6	0	0	0	6	7	7	6	0	0	0	4	7	0
Gordonia iterans	0	0	0	0	0	0	0	0	0	4	0	0	0	0	0	0	0	0	0	0	0	0	0	0	0	0	0	0	0	0	0	0	0
Gordonia terrae	5	4	5	5	0	0	6	0	0	4	5	0	0	0	4	0	6	7	0	5	0	0	0	5	7	7	6	0	6	0	5	6	0
Granulibacter bethesdensis	3	4	3	3	0	0	0	0	0	0	5	5	0	0	0	0	4	4	0	3	0	0	0	5	4	3	5	0	0	0	0	0	0
Herbaspirillum rubrisubalbicans	4	4	0	5	0	0	0	0	0	0	0	0	0	0	0	0	0	0	0	0	0	0	0	5	5	5	4	0	0	0	0	0	0
Herbaspirillum seropedicae	6	7	6	6	0	0	0	0	0	5	7	7	0	0	6	0	7	7	0	6	0	0	0	6	7	7	6	0	5	0	0	7	0
Human endogenous retrovirus K	8	7	0	0	0	0	0	0	0	0	0	0	0	0	0	0	0	0	0	0	0	0	0	0	0	0	0	0	0	0	0	0	0
Hydrogenophaga sp. PBL-H3	6	6	7	6	0	0	0	0	0	5	6	7	0	5	6	0	7	5	5	7	0	0	0	7	7	7	7	0	7	0	3	7	0
Hyphomicrobium denitrificans	0	6	0	0	0	0	0	0	0	5	0	0	0	0	0	0	0	0	0	0	0	5	0	0	4	4	3	0	0	0	0	0	0
Hyphomicrobium nitrativorans	0	6	0	4	0	0	0	0	0	0	2	3	0	0	0	0	0	0	5	0	0	0	0	0	0	0	0	0	0	0	0	0	0
Intrasporangium calvum	6	5	4	5	5	5	5	4	4	4	6	7	2	3	7	2	5	5	6	6	6	7	0	7	6	7	7	5	5	5	4	7	7
Kibdelosporangium sp. MJ126-NF4	0	0	0	0	0	0	0	0	0	4	0	0	0	0	0	0	0	0	0	0	0	0	0	7	7	7	7	0	0	0	0	0	0
Kineococcus radiotolerans	0	0	0	0	0	0	0	0	0	0	0	0	0	0	0	0	5	0	0	0	0	0	0	4	4	5	5	0	0	0	0	5	0
Klebsiella pneumoniae	0	0	0	0	0	0	0	0	0	0	0	0	0	0	0	0	0	0	0	0	0	6	0	0	0	0	0	0	0	0	0	0	0
Kocuria rosea	4	7	6	5	4	6	7	4	4	4	5	7	3	4	6	4	6	6	6	6	7	6	0	7	6	6	7	5	6	5	5	7	5
Komagataeibacter xylinus	0	0	0	3	0	0	0	0	0	0	0	0	0	0	0	0	0	0	0	0	0	0	0	0	0	0	0	0	0	0	0	0	0
Kribbella flavida	0	0	5	0	0	0	5	5	6	5	0	0	0	0	0	0	0	0	0	4	0	0	0	0	0	0	0	0	0	0	0	0	0
Ktedonosporobacter rubrisoli	0	0	0	4	0	0	0	0	0	0	0	0	0	0	0	0	0	0	0	0	0	0	0	0	0	0	0	0	0	0	0	0	0
Laribacter hongkongensis	3	4	3	3	0	0	0	0	0	3	5	0	0	0	0	0	5	0	0	4	0	0	0	4	4	5	5	0	0	0	0	5	0
Leifsonia xyli	0	4	5	0	0	0	0	0	0	4	0	0	0	0	0	0	7	0	0	6	0	6	0	7	7	7	7	0	0	0	0	6	0
Leptotrichia trevisanii	0	0	4	0	0	0	0	0	0	0	0	0	0	0	0	0	0	0	0	5	0	8	0	0	0	0	0	0	0	0	0	0	0
Lysobacter antibioticus	2	3	3	2	5	5	0	0	3	3	5	5	0	3	4	5	5	5	5	6	5	3	0	6	6	6	5	4	5	3	2	5	5
Lysobacter capsici	7	5	5	6	6	0	0	3	3	5	7	7	0	6	7	4	7	7	7	7	7	3	0	6	6	6	7	5	5	4	3	5	5
Lysobacter enzymogenes	6	5	4	6	5	5	7	6	6	6	4	7	2	3	6	5	7	5	4	7	7	3	3	6	6	6	6	4	7	2	2	7	5
Lysobacter gummosus	0	0	0	0	0	0	0	0	0	0	0	0	0	0	0	5	0	0	0	0	0	0	0	9	7	8	9	0	0	0	0	0	0
Magnetospirillum gryphiswaldense	5	4	3	6	4	0	5	0	0	3	5	5	3	3	4	0	5	4	4	6	3	4	3	6	7	7	7	4	4	3	4	6	4
Mesorhizobium ciceri	0	0	0	0	0	0	0	0	0	0	0	0	0	0	0	0	0	6	0	6	0	0	0	6	6	7	6	0	0	0	0	0	0
Mesorhizobium japonicum	3	6	2	6	0	0	0	0	0	3	5	5	0	0	5	5	4	4	7	7	5	3	2	6	6	6	6	4	7	0	0	5	4
Mesorhizobium loti	0	0	0	0	0	0	0	0	0	0	0	0	0	0	0	0	0	0	0	0	0	0	0	6	7	7	6	0	0	0	0	0	0
Methanobrevibacter smithii	0	0	0	0	0	0	0	0	0	0	0	0	0	0	0	0	0	0	0	7	0	0	0	0	0	0	0	0	0	0	0	0	0
Methylobacterium bullatum	5	6	6	6	0	0	7	3	3	5	7	7	2	5	6	0	5	7	7	7	7	5	3	6	6	7	6	5	5	2	5	7	4
Methylocystis rosea	4	3	3	5	0	0	5	0	0	3	4	5	0	4	3	0	5	4	5	3	4	3	0	5	4	5	3	5	5	3	4	5	0
Methylorubrum extorquens	5	5	6	6	0	0	0	0	5	5	6	6	0	4	7	0	5	6	6	5	5	5	0	7	7	7	7	0	7	3	0	5	0
Methylorubrum populi	5	4	5	5	7	0	0	2	6	5	5	7	2	7	6	0	6	6	7	6	7	5	3	6	6	5	6	4	7	5	3	6	6
Methylosinus sp. C49	0	0	0	6	0	0	0	0	0	0	0	0	0	0	0	0	0	0	0	0	0	0	0	0	0	0	0	0	0	0	0	0	0
Methylovirgula ligni	0	0	0	0	0	0	0	0	0	0	0	0	0	0	3	0	0	0	0	0	0	0	0	0	0	0	0	0	0	0	0	0	0
Microbacterium foliorum	0	6	0	0	0	0	0	0	0	5	0	0	0	0	0	0	0	0	0	0	0	0	0	0	0	0	0	0	0	0	0	0	0
Microbacterium sediminis	0	0	0	0	0	0	7	0	0	6	0	0	0	0	0	0	0	0	0	0	0	0	0	0	0	0	0	0	0	0	0	0	0
Micrococcus luteus	4	4	4	6	0	0	6	2	2	2	6	0	0	0	7	2	6	0	6	7	0	6	0	6	7	7	6	0	0	5	5	6	0
Micromonospora aurantiaca	0	0	0	0	0	0	0	0	0	0	0	0	0	0	0	0	0	0	0	7	0	0	0	7	6	6	7	0	0	0	0	0	0
Microterricola viridarii	0	2	0	0	0	0	6	2	2	2	0	0	0	0	0	0	0	0	0	6	0	0	0	0	0	0	0	0	0	0	0	0	0
Microvirga ossetica	5	5	6	5	0	0	0	0	0	0	5	7	0	3	4	0	0	0	7	6	0	0	0	6	6	7	7	0	0	2	0	0	0
Mycobacterium avium	5	5	5	5	0	0	0	0	0	4	6	7	0	6	0	5	6	6	0	7	0	0	0	6	7	7	7	0	5	0	5	7	7
Mycobacterium canettii	2	0	0	0	0	0	0	0	0	0	0	0	0	1	0	0	0	0	0	2	0	0	0	1	1	2	2	0	2	0	0	0	0
Mycobacterium chimaera	0	0	0	0	0	0	0	0	0	0	0	0	0	0	0	0	0	0	0	7	0	0	0	7	7	7	7	0	0	0	0	0	0
Mycobacterium kansasii	6	5	5	5	0	0	0	0	0	4	5	7	0	6	0	0	5	6	0	7	0	0	0	7	7	6	7	0	5	0	4	7	7
Mycobacterium marseillense	5	4	0	0	0	0	0	0	0	0	0	0	0	5	0	0	0	0	0	6	0	0	0	7	7	6	7	0	7	0	0	0	0
Mycobacterium riyadhense	2	0	0	2	0	0	1	0	0	0	4	4	0	4	0	0	4	0	0	4	0	0	0	4	2	4	4	0	2	0	0	0	0
Mycobacterium shigaense	5	4	6	6	0	0	0	0	0	6	6	7	0	5	0	0	7	0	0	7	0	0	0	7	7	7	7	0	6	0	0	7	0
Mycobacteroides abscessus	4	3	3	4	0	0	0	0	0	3	3	0	0	0	0	0	5	5	0	5	0	0	0	6	6	6	6	0	0	0	2	4	0
Mycobacteroides immunogenum	0	0	0	0	0	0	0	0	0	0	0	0	0	0	0	0	0	0	0	4	0	0	0	4	5	4	4	0	0	0	0	0	0
Mycolicibacter terrae	6	4	4	4	0	0	0	0	0	4	0	7	0	7	6	0	5	7	0	5	0	0	0	6	6	6	6	0	6	0	6	7	7
Mycolicibacterium aurum	5	4	5	6	5	6	0	4	4	4	7	7	3	4	7	4	7	6	5	7	7	7	5	7	7	7	7	0	5	4	5	7	7
Mycolicibacterium chitae	5	5	6	6	7	7	0	0	0	4	6	7	0	0	6	6	6	7	5	6	0	5	0	7	7	7	7	0	6	0	6	7	7
Mycolicibacterium fallax	0	0	0	0	0	0	0	0	0	4	0	0	0	0	0	0	0	0	0	0	0	0	0	0	0	0	0	0	0	0	0	0	0
Mycolicibacterium gilvum	2	2	1	2	0	0	0	0	0	1	1	0	0	0	2	1	4	0	0	4	0	0	0	5	5	4	4	0	1	0	0	2	2
Mycolicibacterium smegmatis	3	3	4	4	2	2	0	0	3	3	4	5	0	2	2	1	4	5	6	4	4	4	0	4	6	5	4	0	1	3	4	3	1
Myxococcus xanthus	6	6	6	7	5	5	7	4	3	3	7	7	0	4	3	3	5	4	6	6	5	3	0	7	7	7	7	5	7	2	4	5	5
Neisseria elongata	0	0	0	0	0	0	0	0	0	0	0	0	0	0	0	0	0	0	0	9	0	9	0	0	0	0	0	0	0	0	0	0	0
Neisseria mucosa	0	0	0	0	0	0	0	0	0	0	0	0	0	0	0	0	0	0	0	8	0	5	0	0	0	0	0	0	0	0	0	0	0
Neorhizobium galegae	1	1	2	3	0	0	0	2	2	2	1	1	3	1	2	0	2	3	3	3	2	1	1	2	2	3	1	0	1	2	0	3	0
Nitrospira defluvii	7	6	6	6	0	0	0	4	7	6	7	7	0	2	6	0	7	4	7	7	7	5	5	7	7	7	7	0	7	0	4	7	7
Nitrospira moscoviensis	7	6	7	5	0	0	7	0	0	6	7	7	0	0	7	0	7	0	0	7	7	5	0	7	7	7	7	0	0	0	6	7	0
Nocardia asteroides	0	5	0	0	0	0	0	4	5	4	5	0	0	0	0	0	6	0	0	0	0	0	0	7	6	6	7	0	0	0	0	6	0
Nocardia brasiliensis	5	4	4	3	5	5	0	5	4	4	7	5	4	4	5	5	6	7	5	6	5	5	6	5	6	6	6	0	6	4	4	6	7
Nocardia cyriacigeorgica	2	4	4	4	3	3	5	4	4	4	6	5	2	0	6	4	6	6	3	6	7	5	2	6	6	6	6	0	6	3	5	7	4
Nocardia farcinica	4	4	4	5	5	6	0	5	5	4	5	7	4	6	4	4	7	6	5	6	7	5	4	7	6	5	6	5	6	5	5	7	6
Nocardia seriolae	5	5	4	5	0	0	0	0	0	5	6	0	0	0	5	5	6	7	7	6	4	5	0	7	6	6	5	0	7	2	4	5	7
Nocardia terpenica	2	5	5	5	4	4	0	3	2	5	5	5	2	3	3	2	6	4	3	5	5	3	2	5	5	5	5	5	4	3	2	7	4
Nocardiopsis dassonvillei	5	6	5	5	6	6	0	4	4	4	6	7	4	3	7	4	7	7	6	6	7	5	4	7	6	6	7	5	6	5	4	7	7
Nonomuraea gerenzanensis	0	6	0	0	7	7	0	4	5	4	0	0	0	0	0	0	7	0	0	7	0	0	0	7	7	7	7	0	0	0	0	7	0
Oceanithermus profundus	0	0	0	0	0	0	0	0	0	0	0	0	0	0	0	0	0	0	0	0	0	0	0	4	5	5	4	0	0	0	0	3	0
Paenibacillus mucilaginosus	1	5	2	1	0	0	2	0	0	2	2	1	0	0	3	0	1	2	0	6	0	0	0	3	5	2	2	0	1	0	0	1	0
Paeniclostridium sordellii	0	0	0	0	0	0	0	0	0	0	6	10	0	0	5	0	0	0	0	0	0	4	0	0	0	0	0	0	4	0	9	0	0
Pandoraea apista	4	4	4	4	0	0	4	0	0	0	0	0	0	0	0	0	5	0	0	0	0	0	0	6	7	6	7	0	0	0	0	0	0
Pandoraea fibrosis	3	4	0	4	0	0	0	0	0	0	0	0	0	0	0	0	0	0	0	0	0	0	0	7	5	5	6	0	0	0	0	0	0
Pandoraea pnomenusa	7	5	7	5	4	0	7	3	4	6	7	7	2	5	7	3	7	7	6	7	4	5	0	7	7	7	7	5	5	3	4	6	5
Pandoraea sputorum	0	0	0	0	0	0	0	0	0	0	0	0	0	0	0	0	0	0	0	0	0	0	0	6	6	7	7	0	0	0	0	0	0
Pandoraea thiooxydans	5	6	6	7	5	0	7	0	5	5	6	7	0	4	6	3	7	6	6	6	5	5	0	7	7	7	6	0	7	0	0	7	0
Pannonibacter phragmitetus	5	6	6	3	0	0	0	0	0	6	7	5	2	0	4	0	6	7	5	7	4	5	3	6	6	6	7	5	5	0	3	5	0
Pantoea agglomerans	4	0	0	0	0	0	0	0	0	0	0	0	0	0	0	0	0	0	0	0	0	0	0	0	0	0	0	0	0	0	0	0	0
Paraburkholderia aromaticivorans	0	0	0	0	0	0	0	0	0	0	0	0	0	0	0	0	0	0	0	0	0	0	0	0	0	0	0	0	0	3	0	0	0
Paraburkholderia caledonica	0	0	0	5	0	0	0	0	0	0	0	0	0	0	0	0	0	0	0	0	0	0	0	0	0	0	0	0	0	0	0	0	0
Paraburkholderia caribensis	6	6	6	3	3	0	3	5	3	5	6	7	0	4	5	4	5	7	6	4	4	5	3	6	6	7	6	5	5	4	3	6	5
Paraburkholderia hospita	4	6	6	6	0	0	0	0	0	4	5	7	0	0	5	0	4	5	6	6	0	3	0	6	7	7	5	0	5	0	3	7	0
Paraburkholderia sp. 7MH5	0	0	0	0	0	0	0	0	0	0	0	0	0	0	0	0	0	0	5	0	0	0	0	0	0	0	0	0	0	0	0	0	0
Paraburkholderia sp. SOS3	0	0	0	6	0	0	0	0	0	0	0	0	0	0	0	0	0	0	0	0	0	0	0	0	0	0	0	0	0	0	0	0	0
Paraburkholderia terricola	0	0	0	4	0	0	0	0	0	0	0	0	0	0	0	0	0	0	0	0	0	0	0	0	0	0	0	0	0	0	0	0	0
Paracoccus aminovorans	0	3	0	0	0	0	0	0	0	0	0	0	0	0	0	0	0	0	0	0	0	0	0	0	0	0	0	0	0	0	0	0	0
Paracoccus denitrificans	4	4	5	5	0	0	5	0	0	3	5	5	0	0	0	0	5	4	0	5	0	4	0	7	5	7	5	0	5	0	0	4	0
Paracoccus yeei	5	3	5	5	0	0	7	0	0	4	4	7	0	0	0	0	0	5	0	4	4	5	0	7	7	7	7	0	5	3	3	4	0
Parvimonas micra	0	0	0	0	0	0	0	0	0	0	0	0	0	0	0	0	0	0	0	9	0	9	5	9	10	10	10	0	0	0	0	0	0
Pelagibacterium halotolerans	4	5	4	4	0	0	4	0	0	0	7	5	0	0	0	0	5	5	0	7	0	4	0	7	6	6	7	0	0	0	0	0	0
Phaeobacter gallaeciensis	0	4	0	0	0	0	0	0	0	0	0	0	0	0	0	0	0	0	0	0	0	0	0	6	5	6	7	0	0	0	0	0	0
Phaeobacter inhibens	0	0	0	0	0	0	0	0	0	0	0	0	0	0	0	0	0	0	0	0	0	0	0	6	5	7	6	0	0	0	0	0	0
Pimelobacter simplex	0	0	0	0	0	0	0	0	0	4	0	0	0	0	0	0	0	0	0	0	0	0	0	0	0	0	0	0	0	0	0	0	0
Planobispora rosea	0	0	0	0	0	0	0	0	0	0	0	0	0	0	0	0	0	0	0	0	0	0	0	4	5	4	4	0	0	0	0	5	0
Pluralibacter gergoviae	0	5	0	0	0	0	0	0	0	0	0	0	0	0	0	0	0	0	0	0	0	0	0	0	0	4	5	0	0	0	0	0	0
Porphyromonas gingivalis	0	0	8	0	0	0	0	0	0	0	0	0	0	0	0	0	0	0	0	10	0	8	8	10	8	9	9	0	0	0	0	0	0
Prevotella intermedia	0	0	0	0	0	0	0	0	0	0	0	0	0	0	0	0	0	0	0	7	0	10	0	0	0	0	0	0	0	0	0	0	0
Propionibacterium freudenreichii	3	4	3	4	0	0	0	0	0	4	4	0	0	0	0	0	0	0	0	7	0	6	0	7	7	7	6	0	0	0	0	4	0
Proteus mirabilis	0	0	0	0	0	0	0	0	0	0	0	0	0	0	0	0	0	0	0	0	7	5	0	0	0	0	0	0	0	0	0	0	0
Proteus vulgaris	0	0	0	0	0	0	0	0	0	0	0	0	0	0	0	0	0	8	0	0	0	0	0	0	0	0	0	0	0	0	0	0	0
Providencia rettgeri	0	0	0	0	0	0	0	0	0	0	0	0	0	0	0	0	0	0	0	0	0	0	6	0	0	0	0	0	0	0	0	6	0
Pseudomonas aeruginosa	5	6	6	4	5	3	7	3	3	3	7	7	2	5	6	3	4	5	6	6	6	5	5	7	7	6	6	5	7	2	3	7	4
Pseudomonas balearica	6	6	6	4	0	0	6	0	0	5	6	7	0	0	0	0	7	0	0	7	0	0	0	6	7	5	7	0	0	0	0	7	0
Pseudomonas brassicacearum	0	0	0	0	0	0	0	0	0	0	0	0	0	0	0	0	0	0	0	0	0	0	0	7	7	7	6	0	0	0	0	0	0
Pseudomonas chlororaphis	5	6	5	5	5	4	0	3	5	5	6	7	0	3	6	3	7	7	6	5	6	5	0	7	6	5	6	5	7	3	5	7	4
Pseudomonas citronellolis	6	5	7	5	0	0	7	0	0	5	6	7	0	4	5	0	6	7	7	5	0	5	0	6	7	5	6	5	7	0	3	7	0
Pseudomonas entomophila	5	5	6	5	0	0	0	0	0	0	0	0	0	0	0	0	0	0	0	0	0	0	0	6	6	7	6	0	0	0	0	0	0
Pseudomonas fluorescens	5	4	3	4	0	0	7	3	3	3	4	5	0	3	4	0	5	5	4	4	5	3	3	5	5	4	4	5	5	3	3	5	0
Pseudomonas knackmussii	5	6	7	6	0	0	7	0	0	6	6	7	0	0	6	0	6	7	0	5	0	0	0	7	6	7	6	0	7	0	0	7	0
Pseudomonas koreensis	4	5	0	3	0	0	0	0	0	0	0	0	0	0	0	0	0	0	0	0	0	0	0	7	7	7	6	0	0	0	0	0	0
Pseudomonas mendocina	6	6	7	6	0	0	6	3	3	5	7	7	0	5	5	4	7	7	6	7	6	5	0	7	7	6	7	7	7	5	5	7	0
Pseudomonas monteilii	0	0	0	3	0	0	0	0	0	0	0	0	0	0	0	0	0	0	0	0	0	0	0	0	0	0	0	0	0	0	0	0	0
Pseudomonas orientalis	0	0	0	0	0	0	0	0	0	0	0	0	0	0	0	0	0	0	0	0	0	0	0	7	7	7	6	0	0	0	0	0	0
Pseudomonas oryzihabitans	7	6	5	5	0	0	0	0	0	5	7	7	0	6	5	0	5	0	5	6	7	5	0	6	5	7	5	0	7	0	6	7	0
Pseudomonas parafulva	0	0	0	0	0	0	0	0	0	0	0	0	0	0	0	0	0	0	0	0	0	0	0	7	0	5	0	0	0	0	0	0	0
Pseudomonas protegens	4	5	0	0	0	0	0	0	0	0	0	0	0	0	0	0	0	0	0	0	0	0	0	6	5	7	3	0	0	0	0	0	0
Pseudomonas psychrotolerans	5	5	6	5	0	0	0	0	0	3	0	0	0	0	0	0	0	0	0	5	0	0	0	0	0	0	0	0	0	0	0	3	0
Pseudomonas putida	7	5	5	5	4	4	6	3	3	5	6	7	3	3	5	5	4	5	7	6	6	5	3	5	6	4	5	5	5	3	3	5	5
Pseudomonas stutzeri	7	6	5	4	4	5	7	3	5	3	5	7	2	4	5	3	7	7	6	7	7	5	5	7	6	7	7	5	7	3	5	7	7
Pseudomonas syringae	5	3	4	3	0	0	4	0	0	0	3	0	0	0	0	0	4	0	0	3	0	0	0	5	5	4	4	0	0	0	0	0	0
Pseudomonas thivervalensis	0	6	0	0	0	0	0	0	0	0	0	0	0	0	0	0	0	0	0	0	0	0	0	0	0	0	0	0	0	0	0	0	0
Pseudonocardia sp. HH130629-09	0	5	0	0	0	0	0	0	0	0	0	0	0	0	0	0	0	0	0	0	0	0	0	0	0	0	0	0	0	0	0	0	0
Pseudoxanthomonas suwonensis	0	4	0	4	0	0	0	0	0	0	5	0	0	0	0	0	0	0	6	6	0	0	0	6	6	7	6	0	0	0	0	0	0
Ralstonia insidiosa	4	4	5	4	0	0	7	5	3	3	5	5	0	5	5	0	7	7	5	6	4	6	0	6	6	7	7	5	5	3	4	6	0
Ralstonia mannitolilytica	5	6	6	5	0	0	0	0	0	3	0	0	0	0	0	0	5	0	0	5	0	0	0	6	6	5	6	0	0	0	0	0	0
Ralstonia pickettii	6	6	6	5	0	0	7	5	5	6	5	7	0	5	6	0	6	5	5	5	7	5	4	5	6	5	5	4	6	5	4	6	0
Ralstonia solanacearum	9	10	7	5	7	8	10	6	7	6	9	10	10	10	8	6	10	10	5	9	6	5	8	6	7	7	8	7	9	7	8	10	10
Ramlibacter tataouinensis	0	0	0	0	0	0	0	0	0	5	0	0	0	0	0	0	0	0	5	0	0	0	0	0	0	0	0	0	0	0	0	0	0
Rathayibacter festucae	6	4	0	7	0	0	6	0	0	0	0	0	0	0	0	0	0	0	0	7	0	0	0	6	5	6	7	0	0	0	0	0	0
Rhizobacter gummiphilus	6	7	6	6	6	6	7	5	5	5	6	7	4	6	5	5	7	7	5	7	7	5	5	7	7	7	7	7	7	5	5	7	7
Rhizobium etli	5	5	5	5	0	0	0	6	6	5	5	7	0	3	3	0	7	6	6	6	7	5	6	5	6	6	6	5	7	4	4	6	0
Rhizobium gallicum	4	5	3	5	0	0	0	4	3	7	4	5	0	0	4	4	6	5	7	4	0	5	0	6	6	6	6	0	0	2	4	5	0
Rhizobium leguminosarum	2	6	5	6	5	5	5	3	3	3	4	7	2	3	5	2	4	4	5	4	5	6	4	6	6	6	6	5	5	3	3	6	4
Rhizobium phaseoli	5	5	6	6	0	0	0	0	0	6	6	7	0	0	0	2	6	6	0	6	0	5	0	6	7	7	6	0	7	0	0	7	0
Rhizobium sp. WL3	0	0	6	0	0	0	0	0	0	0	0	0	0	0	0	0	0	0	0	6	0	5	0	0	0	0	0	0	0	0	0	0	0
Rhizophagus intraradices	0	0	0	0	0	0	0	0	0	0	0	0	0	0	0	0	0	0	0	0	0	0	0	5	5	4	4	0	0	0	0	0	0
Rhizophagus irregularis	0	0	0	0	0	0	0	0	0	0	0	0	0	0	0	0	0	0	0	0	0	0	0	2	2	2	3	0	0	0	0	0	0
Rhizorhabdus dicambivorans	0	0	0	0	0	0	0	0	0	0	0	0	0	0	0	0	0	0	0	4	5	0	0	0	0	0	0	0	0	0	0	0	0
Rhodanobacter denitrificans	0	3	0	0	0	0	0	0	0	0	0	0	0	0	0	0	0	0	0	0	0	0	0	0	0	0	0	0	0	0	0	0	0
Rhodobacter capsulatus	0	0	0	3	0	0	0	0	0	0	0	0	0	0	0	0	0	0	0	0	0	0	0	0	0	0	0	0	0	0	0	0	0
Rhodococcus fascians	3	4	3	3	0	0	0	0	0	6	3	0	0	0	0	0	4	3	0	4	0	0	0	4	3	4	2	0	0	0	3	4	0
Rhodococcus hoagii	4	4	5	5	5	0	0	4	4	5	6	5	0	0	6	4	7	7	6	5	7	5	0	7	5	7	6	0	6	0	5	6	6
Rhodococcus opacus	0	4	4	4	0	0	7	4	5	4	7	0	0	0	0	0	6	0	0	5	0	5	0	7	6	6	6	0	0	5	4	7	7
Rhodococcus rhodochrous	4	5	4	6	0	0	0	0	0	4	5	0	0	0	4	0	5	6	6	7	7	5	0	7	5	6	7	0	6	0	4	5	4
Rhodococcus ruber	4	5	5	6	5	0	0	5	5	4	6	7	0	0	6	5	6	6	5	7	7	5	0	6	6	7	6	0	7	6	4	7	7
Rhodopseudomonas palustris	5	6	7	5	7	7	7	4	5	5	6	7	2	5	5	6	6	7	7	7	7	5	5	6	6	7	6	6	6	4	4	7	6
Rhodospirillum rubrum	3	6	4	6	0	0	4	0	0	3	4	3	1	3	4	0	5	5	4	6	2	4	2	4	4	5	5	3	4	0	1	4	1
Rhodothermus marinus	3	3	3	5	5	5	0	3	3	3	4	5	0	4	4	4	5	3	5	5	3	4	3	4	5	5	5	5	5	3	3	3	5
Rhodovulum sulfidophilum	4	4	4	3	0	0	0	0	0	0	3	0	0	0	0	0	5	4	0	5	0	0	0	5	5	5	5	0	5	0	0	0	0
Rothia dentocariosa	0	0	0	0	0	0	0	0	0	0	0	0	0	0	0	0	0	0	0	7	0	10	0	0	0	0	0	0	0	0	0	0	0
Rubrivivax gelatinosus	0	0	0	0	0	0	0	0	0	0	0	0	0	0	0	0	0	0	0	0	0	4	0	0	0	0	0	0	0	0	0	0	0
Rubrobacter radiotolerans	0	0	0	0	0	0	0	0	0	0	3	0	0	0	0	0	0	0	0	0	0	0	0	0	0	0	0	0	0	0	0	0	0
Rubrobacter xylanophilus	7	6	5	5	5	0	6	3	4	5	6	4	0	4	4	0	7	4	5	6	5	3	0	6	7	7	7	5	5	4	4	7	5
Saccharomonospora viridis	0	4	0	0	0	0	0	0	0	0	0	0	0	0	0	0	0	0	0	0	0	0	0	0	0	0	0	0	0	0	0	0	0
Saccharopolyspora erythraea	0	4	0	0	0	0	0	0	0	0	0	0	0	0	0	0	0	0	0	0	0	0	0	0	0	0	0	0	0	0	0	0	0
Saccharothrix espanaensis	0	0	0	0	0	0	0	0	0	0	0	0	0	0	0	0	0	0	0	0	0	0	0	0	0	0	0	0	0	0	0	3	0
Saccharothrix syringae	0	4	0	0	0	0	0	0	0	0	0	0	0	0	0	0	0	0	0	0	0	0	0	0	0	0	0	0	0	0	0	0	0
Sagittula sp. P11	0	0	0	0	0	0	0	0	0	0	0	0	0	0	0	0	0	0	0	0	0	5	0	0	0	0	0	0	0	0	0	0	0
Salinibacter ruber	3	3	4	5	4	0	0	0	0	3	5	5	0	4	3	0	4	4	3	4	4	3	0	5	5	5	5	5	5	3	3	5	4
Salinispora arenicola	0	0	0	0	0	0	0	0	0	0	0	0	0	0	0	0	3	0	0	0	0	0	0	0	0	0	0	0	0	0	0	0	0
Salmonella enterica	0	0	0	4	0	0	0	0	0	0	0	0	0	0	0	0	0	0	0	0	0	0	0	0	0	0	0	0	0	0	4	0	0
Sanguibacter keddieii	0	0	0	0	0	0	0	0	0	0	0	0	0	0	0	0	0	0	0	0	0	0	0	8	9	8	8	0	0	0	0	0	0
Schaalia odontolytica	0	0	0	0	0	0	0	0	0	0	0	0	0	0	0	0	0	0	0	5	0	5	0	0	0	0	0	0	0	0	0	0	0
Serratia marcescens	4	4	4	6	0	0	0	0	0	0	0	0	0	0	0	0	0	0	0	3	0	5	0	3	5	4	4	0	0	0	0	0	0
Serratia plymuthica	0	0	0	0	0	0	0	0	0	0	0	0	0	0	3	6	0	0	0	0	0	2	0	4	4	5	6	0	0	0	0	0	0
Serratia rubidaea	0	0	0	0	0	0	0	0	0	0	0	0	0	0	0	0	0	0	0	0	0	8	0	0	0	0	0	0	0	0	0	0	0
Sinorhizobium americanum	5	6	5	6	0	0	0	0	0	4	6	7	0	0	5	6	5	6	7	6	0	5	7	6	6	6	6	7	7	0	6	7	6
Sinorhizobium fredii	5	5	4	5	5	7	7	5	3	4	4	7	2	3	7	5	7	6	6	6	5	5	5	6	6	6	7	4	7	3	5	6	6
Sinorhizobium medicae	0	3	0	3	0	0	0	0	0	0	3	3	0	0	0	0	0	0	0	0	0	0	0	0	0	0	0	0	0	0	0	0	0
Sinorhizobium meliloti	6	5	7	5	6	5	7	7	3	3	5	7	3	3	4	3	7	6	5	6	5	3	6	7	7	6	5	4	7	3	4	5	4
Sinorhizobium sp. RAC02	0	5	0	6	0	0	0	0	0	0	6	7	0	0	0	0	0	0	7	0	0	0	0	0	0	0	0	0	0	0	0	0	0
Sorangium cellulosum	6	7	7	7	5	5	7	3	3	5	7	7	2	6	6	4	7	7	5	7	7	6	3	7	7	7	7	5	7	3	5	7	5
Sphingobium yanoikuyae	3	0	3	4	0	0	0	0	0	3	0	0	0	0	0	0	0	0	0	4	0	3	0	5	5	5	7	0	0	0	0	0	0
Sphingomonas melonis	3	4	3	3	0	0	5	3	3	0	0	0	0	0	0	0	0	0	0	0	0	0	0	7	5	7	7	0	7	0	0	0	0
Sphingopyxis macrogoltabida	3	5	4	5	5	5	5	3	4	3	5	5	0	3	4	3	5	5	4	4	5	7	0	7	7	5	0	5	5	0	3	5	5
Spirochaeta thermophila	1	2	0	4	0	0	0	0	0	0	0	0	0	0	0	0	0	0	0	0	0	0	0	0	0	0	0	0	0	0	0	0	0
Spirometra erinaceieuropaei	9	8	8	8	9	9	0	7	8	8	9	9	8	9	9	7	8	9	9	8	9	8	7	8	7	8	6	7	7	9	8	9	8
Stackebrandtia nassauensis	0	0	0	0	0	0	0	0	0	2	0	0	0	0	0	0	0	0	0	7	0	0	0	0	0	0	0	0	0	0	0	0	0
Staphylococcus cohnii	0	0	0	0	0	0	0	0	0	0	0	0	0	0	0	0	0	0	0	0	0	0	0	0	0	0	0	0	3	0	0	0	0
Stenotrophomonas acidaminiphila	5	4	4	4	0	0	0	0	0	5	5	7	0	5	6	5	7	7	5	7	7	5	0	6	6	6	6	6	0	4	5	7	0
Stenotrophomonas maltophilia	3	6	7	2	4	5	7	3	3	5	4	5	3	4	5	3	7	4	4	6	7	3	5	6	6	6	6	4	5	2	4	5	5
Stenotrophomonas rhizophila	0	0	0	0	0	0	0	0	0	0	0	0	0	0	6	0	0	0	0	0	0	0	0	7	6	6	7	0	0	0	0	0	0
Steroidobacter denitrificans	0	0	0	0	0	0	0	0	0	0	0	0	0	0	0	0	0	0	0	0	0	6	0	0	0	0	0	0	0	0	0	0	0
Streptobacillus moniliformis	0	0	0	0	0	0	0	0	0	0	0	0	0	0	0	0	0	0	0	5	0	0	0	0	0	0	0	0	0	0	0	0	0
Streptococcus anginosus	0	0	0	0	0	0	0	0	0	0	0	0	0	0	0	0	0	0	0	10	0	7	5	0	0	0	0	0	0	0	0	0	0
Streptococcus cristatus	0	0	0	0	0	0	0	0	0	0	0	0	0	0	0	0	0	0	0	7	0	0	0	0	0	0	0	0	0	0	0	0	0
Streptococcus equi	0	0	0	0	0	0	0	0	0	0	0	0	0	0	0	0	0	0	0	3	0	0	0	0	0	0	0	0	0	0	0	0	0
Streptococcus gordonii	0	0	0	0	0	0	0	0	0	0	0	0	0	0	0	0	0	0	0	10	0	4	0	0	0	0	0	0	0	0	0	0	0
Streptococcus intermedius	0	0	7	0	0	0	0	0	0	0	0	0	0	0	0	0	0	0	0	9	0	0	0	0	0	0	0	0	0	0	0	0	0
Streptococcus mutans	0	0	7	0	0	0	0	0	0	0	0	0	0	0	0	0	0	0	0	0	0	10	0	0	0	0	0	0	0	0	0	0	0
Streptococcus pyogenes	0	0	4	0	0	0	0	0	0	0	0	0	0	0	0	0	0	0	0	5	0	0	0	0	0	0	0	0	0	0	0	0	0
Streptococcus sanguinis	0	0	0	0	0	0	0	0	0	0	0	0	0	0	0	0	0	0	0	9	0	10	0	0	0	0	0	0	0	0	0	0	0
Streptomyces albulus	6	4	6	6	5	6	0	4	4	4	5	7	4	0	6	4	7	6	7	5	7	6	0	6	6	7	6	0	6	5	4	7	7
Streptomyces albus	3	5	4	6	3	4	0	2	3	2	6	7	2	5	6	4	7	6	7	4	5	3	2	7	6	5	6	5	6	5	2	7	5
Streptomyces ambofaciens	5	4	6	7	0	0	0	0	5	5	5	0	0	0	5	4	7	6	7	6	7	5	0	5	6	5	6	0	0	4	4	7	7
Streptomyces avermitilis	2	5	4	7	7	6	6	5	4	4	6	7	4	0	4	4	5	7	7	5	7	5	0	6	5	5	6	0	0	4	4	7	7
Streptomyces bingchenggensis	0	0	0	0	0	0	0	0	0	0	0	0	0	0	0	0	0	0	0	0	0	0	0	1	2	2	2	0	0	0	0	0	0
Streptomyces cattleya	0	0	0	0	0	0	0	0	0	0	0	0	0	0	0	0	0	0	0	0	0	0	0	4	5	4	4	0	0	0	0	0	0
Streptomyces cavourensis	0	0	0	0	0	0	0	0	0	0	0	0	0	0	0	0	0	0	0	0	0	0	0	5	6	5	6	0	0	0	0	0	0
Streptomyces chartreusis	0	0	0	0	0	0	0	0	0	4	0	0	0	0	0	0	0	0	0	0	0	0	0	5	5	5	5	0	0	0	0	0	0
Streptomyces clavuligerus	4	4	4	6	5	6	0	4	4	4	6	7	5	0	5	4	7	7	7	6	7	5	0	5	5	5	6	0	6	4	5	7	7
Streptomyces ficellus	0	0	5	0	0	0	0	0	0	4	0	0	0	0	0	0	0	0	0	0	0	0	0	0	0	0	0	0	0	0	0	0	0
Streptomyces fungicidicus	0	5	0	0	0	0	0	0	0	0	0	0	0	0	0	0	0	0	0	0	0	0	0	0	0	0	0	0	0	0	0	0	0
Streptomyces glaucescens	0	0	0	0	0	0	0	0	0	4	0	7	0	0	0	0	0	0	0	0	0	0	0	7	5	6	6	0	0	0	0	0	0
Streptomyces globisporus	0	5	5	0	0	0	0	0	0	5	0	0	0	0	0	0	7	0	0	4	0	5	0	5	5	6	5	0	0	5	0	7	0
Streptomyces griseorubiginosus	5	5	4	7	4	6	0	4	4	4	5	7	4	0	4	4	7	7	7	5	7	5	5	5	6	5	6	0	7	4	4	7	7
Streptomyces griseoviridis	4	4	5	6	4	0	6	4	4	5	5	7	4	0	6	4	7	7	7	5	7	5	0	5	5	6	6	0	3	6	4	7	7
Streptomyces griseus	0	0	0	0	0	0	0	0	0	5	0	0	0	0	0	0	0	0	0	4	0	0	0	0	0	0	0	0	0	0	0	0	0
Streptomyces hygroscopicus	5	4	6	6	5	5	0	5	4	4	6	7	4	0	6	4	7	6	7	5	7	6	0	5	5	5	6	0	4	6	4	7	7
Streptomyces kanamyceticus	0	6	0	0	0	0	0	0	0	0	0	0	0	0	0	0	0	0	0	0	0	0	0	0	0	0	0	0	0	0	0	0	0
Streptomyces laurentii	0	0	0	0	0	0	0	0	0	0	0	0	0	0	0	0	0	0	0	0	0	0	0	5	5	5	6	0	0	0	0	0	0
Streptomyces lincolnensis	5	4	6	7	6	6	0	4	4	4	7	7	4	0	5	4	6	7	7	5	7	5	5	5	6	6	5	0	6	4	4	7	7
Streptomyces lunaelactis	0	4	0	0	0	0	0	0	0	5	0	0	0	0	0	0	6	0	0	0	0	0	0	5	5	5	6	0	0	0	0	7	0
Streptomyces lydicus	0	4	4	6	5	0	0	4	4	4	6	0	0	0	0	0	7	0	0	4	0	5	0	6	7	7	5	0	0	0	0	7	0
Streptomyces malaysiensis	0	0	0	0	0	0	0	0	0	0	0	0	0	0	0	0	0	0	0	0	0	0	0	5	5	6	5	0	0	0	0	0	9
Streptomyces nodosus	4	5	6	7	0	0	5	0	0	5	5	7	0	0	6	4	5	7	6	5	7	6	0	6	6	6	5	0	6	4	5	7	7
Streptomyces pluripotens	5	4	6	7	0	0	5	0	0	4	5	7	0	0	6	4	6	6	6	5	0	0	0	5	5	6	6	0	0	5	4	7	7
Streptomyces pristinaespiralis	0	0	0	0	0	0	0	0	0	5	0	0	0	0	0	0	0	0	0	0	0	0	0	5	6	5	5	0	0	0	0	0	0
Streptomyces rimosus	5	4	5	7	5	5	0	4	4	5	6	7	4	0	5	4	6	6	7	5	7	5	4	6	6	6	6	0	6	5	4	7	7
Streptomyces rochei	0	6	0	0	0	0	0	0	0	0	0	0	0	0	0	0	0	0	0	0	0	0	0	0	0	0	0	0	0	0	0	0	0
Streptomyces sp. CLI2509	0	0	0	0	0	0	0	0	0	0	0	7	0	0	0	0	0	0	0	0	0	0	0	0	0	0	0	0	0	0	0	0	0
Streptomyces sp. CNQ-509	0	0	0	0	0	0	0	0	0	0	0	0	0	0	0	0	0	0	0	4	0	0	0	0	0	0	0	0	0	0	0	0	0
Streptomyces spectabilis	5	4	5	6	5	5	0	4	4	4	7	7	4	0	6	4	6	6	7	5	7	5	5	6	5	5	5	0	6	4	5	7	7
Streptomyces tsukubensis	5	4	6	6	0	0	0	0	0	4	6	0	4	0	0	5	7	0	0	5	0	0	0	6	5	6	6	0	0	5	0	7	7
Streptomyces venezuelae	6	4	5	6	5	3	5	4	4	4	6	7	4	4	7	5	7	7	7	5	7	6	6	6	5	5	5	5	6	5	4	7	7
Streptosporangium roseum	0	7	0	0	7	8	0	0	0	0	8	0	0	0	0	0	9	0	0	0	0	0	0	9	8	8	8	0	0	0	0	10	9
Tannerella forsythia	0	0	8	0	0	0	0	0	0	0	0	0	0	0	0	0	0	0	0	5	0	5	6	3	4	4	5	0	0	0	2	0	0
Tannerella sp. oral taxon HOT-286	0	0	0	0	0	0	0	0	0	0	0	0	0	0	0	0	0	0	0	9	0	9	0	0	0	0	0	0	0	0	0	0	0
Terriglobus roseus	0	0	0	5	0	0	0	0	0	0	0	0	0	0	0	0	0	0	0	0	0	0	0	0	0	0	0	0	0	0	0	0	0
Thauera aromatica	0	0	0	0	0	0	0	0	0	0	0	0	0	0	4	0	0	0	0	0	0	0	0	0	0	0	0	0	0	0	0	0	0
Thermobispora bispora	0	9	0	2	7	0	0	0	0	4	0	0	0	0	0	0	7	0	0	0	0	0	0	9	7	8	8	0	0	0	0	9	0
Thermomicrobium roseum	0	0	0	0	0	0	0	0	0	0	0	2	0	0	0	0	0	0	0	0	0	0	0	0	0	0	0	0	0	0	0	0	0
Thermomonospora curvata	0	0	0	0	6	0	0	5	6	5	0	0	0	0	0	0	0	0	0	0	0	0	0	0	0	0	0	0	0	0	0	0	0
Thermus thermophilus	5	6	0	4	0	0	0	0	0	0	3	0	0	0	0	0	0	0	0	0	0	0	0	0	0	0	0	0	0	0	0	0	0
Thioalkalivibrio versutus	0	0	0	0	0	0	0	0	0	0	0	0	0	0	0	0	0	0	0	0	0	3	0	0	0	0	0	0	0	0	0	0	0
Thiobacillus denitrificans	0	0	0	0	0	0	0	0	0	0	0	0	0	0	4	0	0	0	0	0	0	0	0	0	0	0	0	0	0	0	0	0	0
Treponema denticola	0	0	0	0	0	0	0	0	0	0	0	0	0	0	0	0	0	0	0	7	0	7	0	0	0	0	0	0	0	0	0	0	0
Treponema phagedenis	0	0	0	0	0	0	0	0	0	0	0	0	0	0	0	0	0	0	0	5	0	0	0	0	0	0	0	0	0	0	0	0	0
Tsukamurella paurometabola	0	4	0	0	0	0	0	0	0	0	0	0	0	0	0	0	0	0	0	0	0	0	0	0	0	0	0	0	0	0	0	0	0
Tsukamurella tyrosinosolvens	5	4	4	5	6	0	4	0	4	4	5	5	0	0	6	2	6	6	5	7	6	6	0	6	6	6	6	0	6	5	6	7	6
Variovorax paradoxus	5	7	6	6	5	5	7	3	3	5	7	5	2	4	5	5	7	5	4	7	5	5	3	7	7	7	7	5	5	4	4	5	5
Veillonella parvula	0	0	0	0	0	0	0	0	0	0	0	0	0	0	0	0	0	0	0	6	0	0	0	0	0	0	0	0	0	0	0	0	0
Verminephrobacter eiseniae	0	0	0	0	0	0	0	0	0	0	0	0	0	0	3	0	0	0	0	0	0	0	0	0	0	0	0	0	0	0	0	0	0
Xanthomonas albilineans	3	3	0	0	0	0	0	0	0	0	0	0	0	0	0	0	3	0	0	6	0	0	0	6	5	6	6	0	0	0	0	0	0
Xanthomonas arboricola	0	0	0	3	0	0	0	0	0	0	0	0	0	0	0	0	0	0	0	5	0	0	0	5	6	6	6	0	0	0	0	0	0
Xanthomonas campestris	1	3	1	2	0	0	2	0	0	3	4	3	0	3	3	0	3	2	3	3	4	3	0	2	1	4	3	3	3	2	2	3	0
Xanthomonas citri	2	3	3	2	0	0	6	0	0	2	1	3	0	3	3	0	2	0	2	2	3	3	0	1	1	2	2	1	0	2	2	1	0
Xanthomonas fragariae	0	0	0	0	0	0	0	0	0	0	0	0	0	0	0	0	0	0	0	0	0	0	0	5	6	5	6	0	0	0	0	0	0
Xanthomonas oryzae	6	4	0	2	0	0	7	0	0	0	0	0	0	0	0	0	5	0	0	4	0	0	0	5	5	6	5	5	0	0	0	0	0
Xanthomonas translucens	1	2	2	2	0	0	1	0	0	1	3	4	0	3	3	4	3	1	3	2	3	1	0	6	4	5	3	2	2	0	1	2	0
Xanthomonas vasicola	0	0	0	0	0	0	0	0	0	0	0	0	0	0	0	0	0	0	0	0	0	0	0	5	6	6	5	0	0	0	0	0	0
Xanthomonas vesicatoria	0	0	0	0	0	0	0	0	0	0	0	0	0	0	0	0	0	0	0	5	0	0	0	7	6	5	5	0	0	0	0	0	0
