## Additional file 2. Supplementary Table S2 for "Genetic affinities between an ancient Greek colony and its metropolis: the case of Amvrakia in western Greece"

### Sheet: fastq level
Reference genome	Individual ID	Library ID	Fastq ID	Total raw reads	Fully collapsed reads	Proportion of fully collapsed reads from total raw reads	Mapped reads - including duplicates	Mapped content (proportion of mapped reads - including duplicates - from total raw reads)	Mean length of raw reads (bp)	Mean length of collapsed reads (bp)	Mean length of mapped reads - including duplicates (bp)
hs37d5	Amm_Epi_LBA_1	132_1_lys1_ex3_L1	132_1_lys1_ex3_L1_fq	236856236	189642133	0.800663	88313158	0.372856	101	56.3156	51.646
hs37d5	Amm_Epi_LBA_1	132_1_lys1_ex3_L2	132_1_lys1_ex3_L2_fq	186144627	148716602	0.79893	69424106	0.372958	101	55.8928	51.6946
hs37d5	Amm_Epi_LBA_1	132_1_lys1_ex2_L1	132_1_lys1_ex2_L1_fq	848772910	675628563	0.796006	315981218	0.37228	151	58.7234	52.5964
hs37d5	Amm_Epi_LBA_2	133_1_lys1_ex3_L1	133_1_lys1_ex3_L1_fq	186188729	142491686	0.765308	28948682	0.15548	101	63.4429	49.6253
hs37d5	Amm_Epi_LBA_2	133_1_lys1_ex3_L2	133_1_lys1_ex3_L2_fq	200457999	154884708	0.772654	32581016	0.162533	101	62.4392	49.1838
hs37d5	Amm_Epi_LBA_2	133_1_lys1_ex2_L1	133_1_lys1_ex2_L1_fq	581287664	443311521	0.762637	95609850	0.164479	151	68.7568	48.7767
hs37d5	Amv_Epi_Arch_1	127_1_lys1_ex2_L1	127_1_lys1_ex2_L1_fq	961223759	738414324	0.768202	284214112	0.295679	151	60.9546	44.6007
hs37d5	Amv_Epi_Arch_2	256_1_B_lys2_ex1_L2	256_1_B_lys2_ex1_L2_fq	190675175	153630115	0.805716	48958735	0.256765	151	65.2338	56.0927
hs37d5	Amv_Epi_Arch_3	299_B_lys1_ex1_L1	299_B_lys1_ex1_L1_fq	208195763	175319257	0.842088	55132389	0.26481	151	60.6751	49.1111
hs37d5	Amv_Epi_Archaic_to_Roman	7_2_lys2_ex2_L1	7_2_lys2_ex2_L1_fq	150620071	115168302	0.764628	28038779	0.186156	151	74.0258	55.2659
hs37d5	Amv_Epi_Cl_1	126_1_lys1_ex2_L1	126_1_lys1_ex2_L1_fq	496831340	389086978	0.783137	144219387	0.290278	151	62.2511	45.7568
hs37d5	Amv_Epi_Cl_2	128_2_lys2_ex2_L1	128_2_lys2_ex2_L1_fq	316464632	231430672	0.7313	27050207	0.0854762	151	72.406	45.6492
hs37d5	Amv_Epi_Cl_3	131_1_lys1_ex2_L1	131_1_lys1_ex2_L1_fq	535502482	438087348	0.818086	6801802	0.0127017	151	77.2283	43.9855
hs37d5	Amv_Epi_Cl_4	136_1_lys1_ex2_L1	136_1_lys1_ex2_L1_fq	455503951	349676252	0.767669	66249738	0.145443	151	68.3886	43.7518
hs37d5	Amv_Epi_Cl_5	139_lys1_ex2_L1	139_lys1_ex2_L1_fq	425640527	286005675	0.671942	68583851	0.161131	151	59.7231	48.8583
hs37d5	Amv_Epi_Cl_6	140_lys1_ex2_L1	140_lys1_ex2_L1_fq	411294404	330738402	0.80414	125351254	0.304773	151	62.9945	47.649
hs37d5	Amv_Epi_Hel_1	14_3_lys1_ex2_L1	14_3_lys1_ex2_L1_fq	77232103	62175770	0.805051	26579092	0.344146	151	70.3503	51.3835
hs37d5	Amv_Epi_Hel_2	16_2_lys3_ex2_L1	16_2_lys3_ex2_L1_fq	351984471	254096191	0.721896	5101482	0.0144935	151	59.4488	53.5637
hs37d5	Amv_Epi_Hel_3	8_1_lys1_ex2_L1	8_1_lys1_ex2_L1_fq	407964738	297649874	0.729597	54150538	0.132733	151	60.9064	46.5344
hs37d5	Amv_Epi_Hel_4	9_1_lys1_ex2_L1	9_1_lys1_ex2_L1_fq	319632790	252478407	0.789901	145514918	0.455257	151	52.4303	47.4482
hs37d5	Amv_Epi_Hel_5	13_1_lys3_ex2_L1	13_1_lys3_ex2_L1_fq	168517357	124385375	0.738116	14881909	0.0883108	151	85.6094	39.4164
hs37d5	Ten_Pel_Arch_1	160_lys1_ex2_L1	160_lys1_ex2_L1_fq	446542911	308120027	0.690012	62324045	0.13957	151	59.7411	55.8691
hs37d5	Ten_Pel_Arch_2	165_lys2_ex1_L2	165_lys2_ex1_L2_fq	2379802838	1557475637	0.654456	84791335	0.0356296	151	62.4692	71.5353
hs37d5	Ten_Pel_Hel_1	162_lys1_ex1_L2	162_lys1_ex1_L2_fq	372952031	286585088	0.768423	58852936	0.157803	151	73.7531	81.5708
hs37d5	Ten_Pel_Hel_2	163_lys1_ex2_L1	163_lys1_ex2_L1_fq	120282605	92627031	0.770078	37211061	0.309364	151	58.0913	54.8572
hs37d5	Ten_Pel_LHellenisticERoman	156_lys1_ex2_L1	156_lys1_ex2_L1_fq	323497616	245020773	0.757411	111862159	0.34579	151	55.389	43.9872
hs37d5	Ten_Pel_Rom_1	152_lys1_ex2_L1	152_lys1_ex2_L1_fq	374356172	296588931	0.792264	96801776	0.258582	151	59.1223	50.1462
hs37d5	Ten_Pel_Rom_2	153_lys1_ex1_L2	153_lys1_ex1_L2_fq	216502762	172317156	0.795912	104820487	0.484153	151	69.8478	69.0248
hs37d5	Ten_Pel_Rom_3	154_lys1_ex1_L2	154_lys1_ex1_L2_fq	375587172	263507474	0.701588	88721571	0.236221	151	57.7929	49.3325
hs37d5	Ten_Pel_Rom_4	161_lys1_ex2_L1	161_lys1_ex2_L1_fq	213794255	153228774	0.716711	10322072	0.0482804	151	57.4053	42.0948

### Sheet: library level
Reference genome	Individual ID	Library ID	Total raw reads	Fully collapsed reads	Proportion of fully collapsed reads from total raw reads	Mapped reads - including duplicates	Duplicated mapped reads	Proportion of duplicated reads from total mapped reads	Mapped reads - excluding duplicates	Mapped content (proportion of mapped reads - including duplicates - from total raw reads)	Useful mapped content (proportion of mapped reads - excluding duplicates - from total raw reads)	Endogenous content (proportion of mapped reads - including duplicates - from total fully collapsed reads)	Useful endogenous content (proportion of mapped reads - excluding duplicates - from total fully collapsed reads)	Mean length of raw reads (bp)	Mean length of collapsed reads (bp)	Mean length of mapped reads - including duplicates (bp)	Mean length of mapped reads - excluding duplicates (bp)
hs37d5	Amm_Epi_LBA_1	132_1_lys1_ex3_L1	236856236	189642133	0.800663	88313158	13253058	0.150069	75060100	0.372856	0.316902	0.465683	0.395799	101	56.3156	51.646	51.6947
hs37d5	Amm_Epi_LBA_1	132_1_lys1_ex3_L2	186144627	148716602	0.79893	69424106	11391619	0.164087	58032487	0.372958	0.31176	0.466821	0.390222	101	55.8928	51.6946	51.7192
hs37d5	Amm_Epi_LBA_1	132_1_lys1_ex2_L1	848772910	675628563	0.796006	315981218	70662415	0.223629	245318803	0.37228	0.289028	0.467685	0.363097	151	58.7234	52.5964	52.6356
hs37d5	Amm_Epi_LBA_2	133_1_lys1_ex3_L1	186188729	142491686	0.765308	28948682	4507747	0.155715	24440935	0.15548	0.13127	0.20316	0.171525	101	63.4429	49.6253	49.5797
hs37d5	Amm_Epi_LBA_2	133_1_lys1_ex3_L2	200457999	154884708	0.772654	32581016	6054533	0.18583	26526483	0.162533	0.132329	0.210357	0.171266	101	62.4392	49.1838	49.1777
hs37d5	Amm_Epi_LBA_2	133_1_lys1_ex2_L1	581287664	443311521	0.762637	95609850	18659407	0.195162	76950443	0.164479	0.132379	0.215672	0.173581	151	68.7568	48.7767	48.6362
hs37d5	Amv_Epi_Arch_1	127_1_lys1_ex2_L1	961223759	738414324	0.768202	284214112	57375111	0.201873	226839001	0.295679	0.23599	0.384898	0.307197	151	60.9546	44.6007	44.7384
hs37d5	Amv_Epi_Arch_2	256_1_B_lys2_ex1_L2	190675175	153630115	0.805716	48958735	8216813	0.167831	40741922	0.256765	0.213672	0.318679	0.265195	151	65.2338	56.0927	56.0476
hs37d5	Amv_Epi_Arch_3	299_B_lys1_ex1_L1	208195763	175319257	0.842088	55132389	9476709	0.17189	45655680	0.26481	0.219292	0.314469	0.260415	151	60.6751	49.1111	49.1536
hs37d5	Amv_Epi_Archaic_to_Roman	7_2_lys2_ex2_L1	150620071	115168302	0.764628	28038779	6483369	0.231229	21555410	0.186156	0.143111	0.243459	0.187164	151	74.0258	55.2659	54.8411
hs37d5	Amv_Epi_Cl_1	126_1_lys1_ex2_L1	496831340	389086978	0.783137	144219387	27544519	0.19099	116674868	0.290278	0.234838	0.370661	0.299868	151	62.2511	45.7568	45.7638
hs37d5	Amv_Epi_Cl_2	128_2_lys2_ex2_L1	316464632	231430672	0.7313	27050207	7031634	0.259948	20018573	0.0854762	0.0632569	0.116883	0.0864992	151	72.406	45.6492	45.4506
hs37d5	Amv_Epi_Cl_3	131_1_lys1_ex2_L1	535502482	438087348	0.818086	6801802	1326125	0.194967	5475677	0.0127017	0.0102253	0.0155261	0.0124991	151	77.2283	43.9855	43.8713
hs37d5	Amv_Epi_Cl_4	136_1_lys1_ex2_L1	455503951	349676252	0.767669	66249738	12075779	0.182277	54173959	0.145443	0.118932	0.18946	0.154926	151	68.3886	43.7518	43.6997
hs37d5	Amv_Epi_Cl_5	139_lys1_ex2_L1	425640527	286005675	0.671942	68583851	12617081	0.183966	55966770	0.161131	0.131488	0.239799	0.195684	151	59.7231	48.8583	48.6589
hs37d5	Amv_Epi_Cl_6	140_lys1_ex2_L1	411294404	330738402	0.80414	125351254	21312757	0.170024	104038497	0.304773	0.252954	0.379004	0.314564	151	62.9945	47.649	47.616
hs37d5	Amv_Epi_Hel_1	14_3_lys1_ex2_L1	77232103	62175770	0.805051	26579092	6963644	0.261997	19615448	0.344146	0.25398	0.427483	0.315484	151	70.3503	51.3835	50.9995
hs37d5	Amv_Epi_Hel_2	16_2_lys3_ex2_L1	351984471	254096191	0.721896	5101482	1007417	0.197475	4094065	0.0144935	0.0116314	0.020077	0.0161123	151	59.4488	53.5637	53.1646
hs37d5	Amv_Epi_Hel_3	8_1_lys1_ex2_L1	407964738	297649874	0.729597	54150538	8972150	0.165689	45178388	0.132733	0.110741	0.181927	0.151784	151	60.9064	46.5344	46.4558
hs37d5	Amv_Epi_Hel_4	9_1_lys1_ex2_L1	319632790	252478407	0.789901	145514918	27208073	0.186978	118306845	0.455257	0.370134	0.576346	0.468582	151	52.4303	47.4482	47.4509
hs37d5	Amv_Epi_Hel_5	13_1_lys3_ex2_L1	168517357	124385375	0.738116	14881909	3123953	0.209916	11757956	0.0883108	0.069773	0.119644	0.0945284	151	85.6094	39.4164	39.3563
hs37d5	Ten_Pel_Arch_1	160_lys1_ex2_L1	446542911	308120027	0.690012	62324045	17323564	0.27796	45000481	0.13957	0.100775	0.202272	0.146049	151	59.7411	55.8691	55.3878
hs37d5	Ten_Pel_Arch_2	165_lys2_ex1_L2	2379802838	1557475637	0.654456	84791335	19563913	0.23073	65227422	0.0356296	0.0274088	0.0544415	0.0418802	151	62.4692	71.5353	70.8168
hs37d5	Ten_Pel_Hel_1	162_lys1_ex1_L2	372952031	286585088	0.768423	58852936	11454829	0.194635	47398107	0.157803	0.127089	0.205359	0.165389	151	73.7531	81.5708	80.3164
hs37d5	Ten_Pel_Hel_2	163_lys1_ex2_L1	120282605	92627031	0.770078	37211061	7897205	0.212227	29313856	0.309364	0.243708	0.40173	0.316472	151	58.0913	54.8572	54.489
hs37d5	Ten_Pel_LHellenisticERoman	156_lys1_ex2_L1	323497616	245020773	0.757411	111862159	23244141	0.207793	88618018	0.34579	0.273937	0.456542	0.361676	151	55.389	43.9872	43.9616
hs37d5	Ten_Pel_Rom_1	152_lys1_ex2_L1	374356172	296588931	0.792264	96801776	18723993	0.193426	78077783	0.258582	0.208566	0.326384	0.263253	151	59.1223	50.1462	50.0136
hs37d5	Ten_Pel_Rom_2	153_lys1_ex1_L2	216502762	172317156	0.795912	104820487	18545069	0.176922	86275418	0.484153	0.398496	0.6083	0.500678	151	69.8478	69.0248	68.2033
hs37d5	Ten_Pel_Rom_3	154_lys1_ex1_L2	375587172	263507474	0.701588	88721571	17573767	0.198078	71147804	0.236221	0.189431	0.336695	0.270003	151	57.7929	49.3325	49.176
hs37d5	Ten_Pel_Rom_4	161_lys1_ex2_L1	213794255	153228774	0.716711	10322072	2163501	0.209599	8158571	0.0482804	0.0381609	0.0673638	0.0532444	151	57.4053	42.0948	41.9709

### Sheet: individual level
Reference genome	Individual ID	Total raw reads	Fully collapsed reads	Proportion of fully collapsed reads from total raw reads	Mapped reads - including duplicates	Duplicated mapped reads	Proportion of duplicated reads from total mapped reads	Mapped reads - excluding duplicates	Mapped content (proportion of mapped reads - including duplicates - from total raw reads)	Useful mapped content (proportion of mapped reads - excluding duplicates - from total raw reads)	Endogenous content (proportion of mapped reads - including duplicates - from total fully collapsed reads)	Useful endogenous content (proportion of mapped reads - excluding duplicates - from total fully collapsed reads)	Mean depth of genome coverage (×)	Mean depth of chromosome X coverage (×)	Mean depth of chromosome Y coverage (×)	Mean depth of mitogenome coverage (×)	Mean length of raw reads (bp)	Mean length of collapsed reads (bp)	Mean length of mapped reads - including duplicates (bp)	Mean length of mapped reads - excluding duplicates (bp)
hs37d5	Amm_Epi_LBA_1	1271773773	1013987298	0.797302	473718482	95307092	0.201189	378411390	0.372486	0.297546	0.467184	0.373191	6.30897	6.33874	0.00755022	141.926	134.37	57.858	52.2871	52.3084
hs37d5	Amm_Epi_LBA_2	967934392	740687915	0.765225	157139548	29221687	0.18596	127917861	0.162345	0.132156	0.212154	0.172701	1.99489	1.04324	0.219536	72.6091	131.027	66.4134	49.0174	48.9288
hs37d5	Amv_Epi_Arch_1	961223759	738414324	0.768202	284214112	57375111	0.201873	226839001	0.295679	0.23599	0.384898	0.307197	3.2346	3.29585	0.00327398	40.6072	151	60.9546	44.6007	44.7384
hs37d5	Amv_Epi_Arch_2	190675175	153630115	0.805716	48958735	8216813	0.167831	40741922	0.256765	0.213672	0.318679	0.265195	0.727815	0.783525	0.00109785	52.6074	151	65.2338	56.0927	56.0476
hs37d5	Amv_Epi_Arch_3	208195763	175319257	0.842088	55132389	9476709	0.17189	45655680	0.26481	0.219292	0.314469	0.260415	0.715274	0.726178	0.000859329	24.8957	151	60.6751	49.1111	49.1536
hs37d5	Amv_Epi_Archaic_to_Roman	150620071	115168302	0.764628	28038779	6483369	0.231229	21555410	0.186156	0.143111	0.243459	0.187164	0.376778	0.201909	0.0435525	24.1984	151	74.0258	55.2659	54.8411
hs37d5	Amv_Epi_Cl_1	496831340	389086978	0.783137	144219387	27544519	0.19099	116674868	0.290278	0.234838	0.370661	0.299868	1.70185	1.73436	0.00201327	32.6525	151	62.2511	45.7568	45.7638
hs37d5	Amv_Epi_Cl_2	316464632	231430672	0.7313	27050207	7031634	0.259948	20018573	0.0854762	0.0632569	0.116883	0.0864992	0.289999	0.156674	0.0323984	9.79017	151	72.406	45.6492	45.4506
hs37d5	Amv_Epi_Cl_3	535502482	438087348	0.818086	6801802	1326125	0.194967	5475677	0.0127017	0.0102253	0.0155261	0.0124991	0.0765668	0.0785001	0.000138175	2.68221	151	77.2283	43.9855	43.8713
hs37d5	Amv_Epi_Cl_4	455503951	349676252	0.767669	66249738	12075779	0.182277	54173959	0.145443	0.118932	0.18946	0.154926	0.754557	0.401254	0.0813125	22.6371	151	68.3886	43.7518	43.6997
hs37d5	Amv_Epi_Cl_5	425640527	286005675	0.671942	68583851	12617081	0.183966	55966770	0.161131	0.131488	0.239799	0.195684	0.867991	0.881733	0.00109572	38.3803	151	59.7231	48.8583	48.6589
hs37d5	Amv_Epi_Cl_6	411294404	330738402	0.80414	125351254	21312757	0.170024	104038497	0.304773	0.252954	0.379004	0.314564	1.57895	1.59774	0.00191912	46.9205	151	62.9945	47.649	47.616
hs37d5	Amv_Epi_Hel_1	77232103	62175770	0.805051	26579092	6963644	0.261997	19615448	0.344146	0.25398	0.427483	0.315484	0.31885	0.335015	0.000566913	13.8941	151	70.3503	51.3835	50.9995
hs37d5	Amv_Epi_Hel_2	351984471	254096191	0.721896	5101482	1007417	0.197475	4094065	0.0144935	0.0116314	0.020077	0.0161123	0.0693745	0.0370668	0.00791914	8.0955	151	59.4488	53.5637	53.1646
hs37d5	Amv_Epi_Hel_3	407964738	297649874	0.729597	54150538	8972150	0.165689	45178388	0.132733	0.110741	0.181927	0.151784	0.668949	0.681138	0.000783214	21.3339	151	60.9064	46.5344	46.4558
hs37d5	Amv_Epi_Hel_4	319632790	252478407	0.789901	145514918	27208073	0.186978	118306845	0.455257	0.370134	0.576346	0.468582	1.78928	1.81974	0.00211307	38.0604	151	52.4303	47.4482	47.4509
hs37d5	Amv_Epi_Hel_5	168517357	124385375	0.738116	14881909	3123953	0.209916	11757956	0.0883108	0.069773	0.119644	0.0945284	0.147492	0.153784	0.000141189	4.3563	151	85.6094	39.4164	39.3563
hs37d5	Ten_Pel_Arch_1	446542911	308120027	0.690012	62324045	17323564	0.27796	45000481	0.13957	0.100775	0.202272	0.146049	0.794426	0.433064	0.0929352	26.2514	151	59.7411	55.8691	55.3878
hs37d5	Ten_Pel_Arch_2	2379802838	1557475637	0.654456	84791335	19563913	0.23073	65227422	0.0356296	0.0274088	0.0544415	0.0418802	1.47228	1.55051	0.00242602	49.609	151	62.4692	71.5353	70.8168
hs37d5	Ten_Pel_Hel_1	372952031	286585088	0.768423	58852936	11454829	0.194635	47398107	0.157803	0.127089	0.205359	0.165389	1.21335	1.22891	0.00195334	50.7085	151	73.7531	81.5708	80.3164
hs37d5	Ten_Pel_Hel_2	120282605	92627031	0.770078	37211061	7897205	0.212227	29313856	0.309364	0.243708	0.40173	0.316472	0.509102	0.270192	0.0580117	18.778	151	58.0913	54.8572	54.489
hs37d5	Ten_Pel_LHellenisticERoman	323497616	245020773	0.757411	111862159	23244141	0.207793	88618018	0.34579	0.273937	0.456542	0.361676	1.2417	1.26294	0.00122762	28.6922	151	55.389	43.9872	43.9616
hs37d5	Ten_Pel_Rom_1	374356172	296588931	0.792264	96801776	18723993	0.193426	78077783	0.258582	0.208566	0.326384	0.263253	1.24462	1.24821	0.0015592	41.0517	151	59.1223	50.1462	50.0136
hs37d5	Ten_Pel_Rom_2	216502762	172317156	0.795912	104820487	18545069	0.176922	86275418	0.484153	0.398496	0.6083	0.500678	1.87549	0.985023	0.219734	67.0755	151	69.8478	69.0248	68.2033
hs37d5	Ten_Pel_Rom_3	375587172	263507474	0.701588	88721571	17573767	0.198078	71147804	0.236221	0.189431	0.336695	0.270003	1.11516	0.580369	0.12355	29.1186	151	57.7929	49.3325	49.176
hs37d5	Ten_Pel_Rom_4	213794255	153228774	0.716711	10322072	2163501	0.209599	8158571	0.0482804	0.0381609	0.0673638	0.0532444	0.10914	0.112564	0.000138552	6.37328	151	57.4053	42.0948	41.9709
